# Plant pathogens convergently evolved to counteract redundant nodes of an NLR immune receptor network

**DOI:** 10.1101/2021.02.03.429184

**Authors:** Lida Derevnina, Mauricio P. Contreras, Hiroaki Adachi, Jessica Upson, Angel Vergara Cruces, Rongrong Xie, Jan Sklenar, Frank L.H. Menke, Sam T. Mugford, Dan MacLean, Wenbo Ma, Saskia Hogenhout, Aska Goverse, Abbas Maqbool, Chih-Hang Wu, Sophien Kamoun

## Abstract

In plants, NLR (nucleotide-binding domain and leucine-rich repeat-containing) proteins can form receptor networks to confer hypersensitive cell death and innate immunity. One class of NLRs, known as NRCs (NLR required for cell death), are central nodes in a complex network that protects against multiple pathogens and comprises up to half of the NLRome of solanaceous plants. Given the prevalence of this NLR network, we hypothesized that pathogens convergently evolved to secrete effectors that target NRC activities. To test this, we screened a library of 167 bacterial, oomycete, nematode and aphid effectors for their capacity to suppress the cell death response triggered by the NRC-dependent disease resistance proteins Prf and Rpi-blb2. Among five of the identified suppressors, one cyst nematode protein and one oomycete protein suppress the activity of autoimmune mutants of NRC2 and NRC3, but not NRC4, indicating that they specifically counteract a subset of NRC proteins independently of their sensor NLR partners. Whereas the cyst nematode effector SPRYSEC15 binds the nucleotide-binding domain of NRC2 and NRC3, the oomycete effector AVRcap1b suppresses the response of these NRCs via the membrane trafficking-associated protein NbTOL9a (Target of Myb 1-like protein 9a). We conclude that plant pathogens have evolved to counteract central nodes of the NRC immune receptor network through different mechanisms. Coevolution with pathogen effectors may have driven NRC diversification into functionally redundant nodes in a massively expanded NLR network.
