## Supplementary material for "Plant pathogens convergently evolved to counteract redundant nodes of an NLR immune receptor network": Table S2_AVRcap1b-adjusted.xlsx

### Sheet: AVRcap1b
ULTImate Y2H SCREEN Phytophthora infestans - PITG_16705 (aa 62-678) vs Nicotiana benthamiana_RP1*
Clone Name	Gene Name (Best Match)	Annotation***	Global PBS	Start	Stop	5' Sequence	3' Sequence
NIB_RP1_hgx4801v1_pB66_A-2	Nicotiana benthamiana - Homolog of LOC104093653 (Nicotiana tomentosiformis)	Pumilio class of RNA-binding proteins	D	-1	711	CTCTACGCCAACTCGCAACTGTGCAAGAGGTTCTCCATCTCAATATCCAACTATTGATAGTCCTAACTCAACGTTTTCTGCCTATGCTTTAGGGGGTTATGGTATGAACCCTTCATCACCATCCATGTTGGAAAACCAGCTTGGGGCAGGTAATTTTCCATCCGTACTGGGAAATATAGCGTCCCCAGTGGGTGCATGTGGAATTGATGCTCGAGCATCAGGAGGAAGTTTGAGTTTGGGTCCTAATTTATTGGCTGCAGCAGCTGAACTGCAGAACCTTAGACTTGGTAATCAGACCTTGGGAGGTTCTCTGCAAATGTCTCAGATGGATCCATTGTACCTGCAGTACTTGAGATCAACTGAGTATCATGCTGCTCAGCTAGCAGCTCTCAATGACCC…	CATGTTTGTTCAGTTCAGTGCGGACCAGTATTGGGAGTCGGTTCATTCAGCAAAAACTTGAGACTGCTACTACAGAAGAGAAAAACATGGTCTTCCATGAAATTATGCCGCAAGCCCTTTCTTTGATGACTGATGTGTTTGGTAATTATGTGATCCAGAAGTTTTTCGAACATGGAAGTGCATCCCAGATAAGAGAACTGGCTGACCAGCTCAATGGGCATGTACTCACCCTTAGCCTTCAGATGTATGGTTGCCGAGTGATCCAGAAGGCCATAGAGGTGGTTGAACTGGATCAACAGACTAAAATGGTTGCTGAGCTTGATGGCCATGTTATGCGCTGTGTTAGAGAACAGAATGGGAATCATGTAATCCAGAAGTGTATCGAATGCATTCCAGAGG…
NIB_RP1_hgx4801v1_pB66_A-25	Nicotiana benthamiana - Homolog of LOC104093653 (Nicotiana tomentosiformis)		D	-1	654	CTCTACGCCAACTCGCAACTGTGCAAGAGGTTCTCCATCTCAATATCCAACTATTGATAGTCCTAACTCAACGTTTTCTGCCTATGCTTTAGGGGGTTATGGTATGAACCCTTCATCACCATCCATGTTGGAAAACCAGCTTGGGGCAGGTAATTTTCCATCCGTACTGGGAAATATAGCGTCCCCAGTGGGTGCATGTGGAATTGATGCTCGAGCATCAGGAGGAAGTTTGAGTTTGGGTCCTAATTTATTGGCTGCAGCAGCTGAACTGCAGAACCTTAGACTTGGTAATCAGACCTTGGGAGGTTCTCTGCAAATGTCTCAGATGGATCCATTGTACCTGCAGTACTTGAGATCAACTGAGTATCATGCTGCTCAGCTAGCAGCTCTCAATGACCC…	CAGTGCGGACCAGTATGGGAGTCGGTTCATTCAGCAAAAACTTGAGACTGCTACTACAGAAGAGAAAAACATGGTCTTCCATGAAATTATGCCGCAAGCCCTTTCTTTGATGACTGATGTGTTTGGTAATTATGTGATCCAGAAGTTTTTCGAACATGGAAGTGCATCCCAGATAAGAGAACTGGCTGACCAGCTCAATGGGCATGTACTCACCCTTAGCCTTCAGATGTATGGTTGCCGAGTGATCCAGAAGGCCATAGAGGTGGTTGAACTGGATCAACAGACTAAAATGGTTGCTGAGCTTGATGGCCATGTTATGCGCTGTGTTAGAGATCAGAATGGGAATCATGTAATCCAGAAGTGTATCGAATGCATTCCAGAGGAAGCTATCCAGTTCAT…
NIB_RP1_hgx4801v1_pB66_A-4	Nicotiana benthamiana - Homolog of LOC104106340 (Nicotiana tomentosiformis)	Phosphoribulokinase	N/A	-2	832	CATAATTCTATCTCTTTCTCTCTGAAAAAAGAAAAAACCTCTCAAGAGGAAAAAATCAAGAAAATATGGCAGTGAGTACAGTGTACACAGCTCAATCACTGAACTCTACTTGTTCAATCTCCACACCGTCAAAATCCCACTTAGGATTTCACCAAAAACAAGTGATTTTCTACACAAAATTAAGAAGCAACACAAGAAGCAGTAGCACTAGAGTAATAACATGTTCATCTGCTGATGATGAAAAGACAGTGGTGATTGGTTTAGCAGCTGATTCTGGATGTGGGAAAAGTACTTTCATGAGGAGATTAACAAGTGTATTTGGTGGTGCTGCTGAGCCACCAAAAGGTGGAAATCCAGATTCAAACACATTAATCTCAGATATGACTACTGTGATTTGTC…	AAACACAAGAAGCAGTAGCACTAGAGTAATAACATGTTCATCTGCTGATGATGAAAAGACAGTGGTGATTGGTTTAGCAGCTGATTCTGGATGTGGGAAAAGTACTTTCATGAGGAGATTAACAAGTGTATTTGGTGGTGCTGCTGAGCCACCAAAAGGTGGAAATCCAGATTCAAACACATTAATCTCAGATATGACTACTGTGATTTGTCTTGATGATTATCACTCACTTGATAGAACTGGAAGGAAGGAGAAAGGAGTGACTGCTCTTGATCCTAGAGCTAATGATTTTGACCTTATGTATGAGCAAGTTAAGGCCATTAAGGAAGGTATTGCTGTGGAGAAGCCCATTTATAACCATGTTAGTGGTCTTCTTGACCCCCCAGAACTCATTAAGCC…
NIB_RP1_hgx4801v1_pB66_A-12	Nicotiana benthamiana - Homolog of LOC104110892 (Nicotiana tomentosiformis)	serine/threonine-protein kinase OXI-like	D	-1	1207	CCCTACTCTCCTCGGTTTCTCCGAAACCCCCGACATGCTATCCTACGCTGTACCATATTGTTCCGGCGGTGACCTTAATGTCCTCCGTTATCAACAAAGCGACCATGTTTTTTCACCTTCGGCTATTCGCTTTTATTTAGCTGAAATTATACTCGCTCTTGAATATCTTCATACTTTAGGCATTGCTTATCGTGATCTCAAACCCGAGAATATTCTTATACAACAATCCGGTCACGTGACCTTAACGGATTTCGATCTTTGCAAAAACTTAACTCTGAAAGAAAATCTCGGTTCCTTAGATTTCAATTCAGATCCTGAAATCCATAACATTCTACCACCAACACAGCCCAAAAAGTTCAGACAATTTGCTAAATTTTTACTTCCGAAGAAAACATGCAC…	TTTGCAGTAGATTGGTGGGCGTTAGGAGTGTTATGTTATGAAATGTTGTACGGAACGACGCCGTTTAAAGGGAAAAATAAGAAGGGAAACGTTCAGGAGAATATTGATGATTGAGCCGGAGTTTATTGGAAAGAGAAATGCTCTAACGGATTTGATCGGTAAATTGCTGGAGAAAGATCCCACGCGCCGGTTGGGTTATCGGAGAGGCGCGTCCGAGATTAAGGAGCATGAGTTTTTTCGTGGTCTGAAATGGGATTTGTTAACGGAAGTTGTACGGCCGCCGTTTTTGCCATCGAACGACGGGACGGAGGAAGTGAAGAAAAGTGGGTTCGACGTAACGGAGTATTTGCAGAAACTGAAGGCCCCGCCGTCGCCGTTATGGTCGCCGTCACATGATGA…
NIB_RP1_hgx4801v1_pB27_A-4	Nicotiana benthamiana - Homolog of LOC104110892 (Nicotiana tomentosiformis)		D	-1	1207	CCCTACTCTCCTCGGTTTCTCCGAAACCCCCGACATGCTATCCTACGCTGTACCATATTGTTCCGGCGGTGACCTTAATGTCCTCCGTTATCAACAAAGCGACCATGTTTTTTCACCTTCGGCTATTCGCTTTTATTTAGCTGAAATTATACTCGCTCTTGAATATCTTCATACTTTAGGCATTGCTTATCGTGATCTCAAACCCGAGAATATTCTTATACAACAATCCGGTCACGTGACCTTAACGGATTTCGATCTTTGCAAAAACTTAACTCTGAAAGAAAATCTCGGTTCCTTAGATTTCAATTCAGATCCTGAAATCCATAACATTCTACCACCAACACTGTTTCTAAAAGTTCAGACAATTTGCTAAATTTTTACTTCCGAAGAAAACATGCA…	TGAATTGCAGTAGATTGGTGGGCGTTAGGAGTGTTATGTTATGAAATGTTGTACGGAACGACGCCGTTTAAAGGGAAAAATAAGAAGGAAACGTTCAGGAGAATATTGATGATGAGCCGGAGTTTATTGGAAAGAGAAATGCTCTAACGGATTTGATCGGTAAATTGCTGGAGAAAGATCCCACGCGCCGGTTGGGTTATCGGAGAGGCGCGTCCGAGATTAAGGAGCATGAGTTTTTTCGTGGTCTGAAATGGGATTTGTTAACGGAAGTTGTACGGCCGCCGTTTTTGCCATCGAACGACGGGACGGAGGAAGTGAAGAAAAGTGGGTTCGACGTAACGGAGTATTTGCAGAAACTGAAGGCCCCGCCGTCGCCGTTATGGTCGCCGTCACATGATG…
NIB_RP1_hgx4801v1_pB66_A-9	Nicotiana benthamiana - Homolog of LOC104110892 (Nicotiana tomentosiformis)		D	-1	1207	CCCTACTCTCCTCGGTTTCTCCGAAACCCCCGACATGCTATCCTACGCTGTACCATATTGTTCCGGCGGTGACCTTAATGTCCTCCGTTATCAACAAAGCGACCATGTTTTTTCACCTTCGGCTATTCGCTTTTATTTAGCTGAAATTATACTCGCTCTTGAATATCTTCATACTTTAGGCATTGCTTATCGTGATCTCAAACCCGAGAATATTCTTATACAACAATCCGGTCACGTGACCTTAACGGATTTCGATCTTTGCAAAAACTTAACTCTGAAAGAAAATCTCGGTTCCTTAGATTTCAATTCAGATCCTGAAATCCATAACATTCTACCACCAACACAGCCCAAAAAGTTCAGACAATTTGCTAAATTTTTACTTCCGAAGAAAACATGCAC…	TGGGTGGGCGTTAGGAGTGTTATGTTATGAAATGTTGTACGGAACGACGCCGTTTAAAGGGAAAAATAAGAAGGAAACGTTCAGGAGAATATTGATGATTGAGCCGGAGTTTATTGGAAAGAGAAATGCTCTAACGGATTTGATCGGTAAATTGCTGGAGAAAGATCCCACGCGCCGGTTGGGTTATCGGAGAGGCGCGTCCGAGATTAAGGAGCATGAGTTTTTTCGTGGTCTGAAATGGGATTTGTTAACGGAAGTTGTACGGCCGCCGTTTTTGCCATCGAACGACGGGACGGAGGAAGTGAAGAAAAGTGGGTTCGACGTAACGGAGTATTTGCAGAAACTGAAGGCCCCGCCGTCGCCGTTATGGTCGCCGTCACATGATGAGTGGAGAAATAA…
NIB_RP1_hgx4801v1_pB27_A-3	Nicotiana benthamiana - Homolog of LOC104120871 (Nicotiana tomentosiformis)	ENTH/VHS/GAT family protein	D	-1	1264	GGTCAATTCAATGGTGGAAAGAGCGACGAGCGACATGCTCATAGGTCCTGATTGGGCTATGAATATCGAGATCTGCGATATTTGCAATCACGATCCCGCGCAAGCCAAAGATGTGGTGAAAGGAATAAAAAGGCGTCTTGGCAGTAAGAATCCCAAAGTCCAACTCCTCGCGCTGACACTGTTGGAAACAATTGTGAAGAATTGTGGGGATATTGTCCATATGCATGTTGCTGAGAAAGATCTCCTTCATGAGATGGTGAAAATTGTAAAAAAGAAGCAACCCGACTTACATGTCAAGGAAAAAGTATTAATTTTGATAGACACATGGCAAGAAGCATTTGGAGGACCTAGGGCAAGATACCCACAATTTTATGGAGCATACCAGGAGTTGCTGCGCAT…	GCTGAGGTGCCTTTAAGATCCCGGAAAAACAAAAGAGGGACTGGAACCAAGAGGGTGATTGTTGATTTTGTGGAACAATTGTTCGTACCTACAAGCAAAGAGTGGTACACCTTGTAAACTCGACTACGGATGAATCACTGCTTTGTCAAGGGCTAGCGCTGAATGATGAGTTGCAGCGTGTATTGGCGAAACATGAAGCTATTGCTGCGGGAACTTCTGTTAAAGTGGAAAAACCAAAATCTGATTCAGCTCAACCACTTGTAAATGTTGATGCTCCTCTTATTGATACTGGAGACAGCCGACAGTCAGACCAAGGATCTACTTCGAGTACTAGCTTAGGGACACAGTTGCTTCTTCCAGCTCCTCCATCAGCTAGCAGTCCATCAACAACAGCAAATG…
NIB_RP1_hgx4801v1_pB27_A-5	Nicotiana benthamiana - Homolog of LOC104120871 (Nicotiana tomentosiformis)		D	-1	1260	GGTCAATTCAATGGTGGATCGAGCAACGAGCGACATGCTCATAGGTCCTGATTGGGCTATGAATATCGAGATCTGCGATATTTGCAATCACGATCCCGCGCAAGCCAAAGATGTGGTGAAAGGAATAAAAAGGCGTCTTGGCAGTAAGAATCCCAAAGTCCAACTCCTCGCGCTGACACTGTTGGAAACAATTGTGAAGAATTGTGGGGATATTGTCCATATGCATGTTGCTGAGAAAGATCTCCTTCATGAGATGGTGAAAATTGTAAAAAAGAAGCAACCCGACTTACATGTCAAGGAAAAAGTATTAATTTTGATAGACACATGGCAAGAAGCATTTGGAGGTTTTTTTGGCAAGATACCCACAATTTTATGGAGCATACCAGGAGTTGCTGCGCA…	GAGTGCATTAAGATCCCGGAAAAACAAAAGAGGGACTGAACAAGAGTGATTGTTGATTGGTGGAACAATGTCGTACCTACAAGCAAGAGTGGTACACCTGTAAACTCGACTACGGATGAATCACTGCTTTGTCAAGGGCTAGCGCTGAATGATGAGTTGCAGCGTGTATTGGCGAAACATGAAGCTATTGCTGCGGGAACTTCTGTTAAAGTGGAAAAACCAAAATCTGATTCAGCTCAACCACTTGTAAATGTTGATGCTCCTCTTATTGATACTGGAGACAGCCGACAGTCAGACCAAGGATCTACTTCGAGTACTAGCTTAGGGACACAGTTGCTTCTTCCAGCTCCTCCATCAGCTAGCAGTCCATCAACAACAGCAAATGTTGGCCCGAAAATT…
NIB_RP1_hgx4801v1_pB27_A-7	Nicotiana benthamiana - Homolog of LOC104120871 (Nicotiana tomentosiformis)		D	-1	1262	GGTCAATTCAATGGTGGAAAGAGCGACGAGCGACATGCTCATAGGTCCTGATTGGGCTATGAATATCGAGATCTGCGATATTTGCAATCACGATCCCGCGCAAGCCAAAGATGTGGTGAAAGGAATAAAAAGGCGTCTTGGCAGTAAGAATCCCAAAGTCCAACTCCTCGCGCTGACACTGTTGGAAACAATTGTGAAGAATTGTGGGGATATTGTCCATATGCATGTTGCTGAGAAAGATCTCCTTCATGAGATGGTGAAAATTGTAAAAAAGAAGCAACCCGACTTACATGTCAAGGAAAAAGTATTAATTTTGATAGACACATGGCAAGAAGCATTTGGAGGACCTAGGGCAAGATACCCACAATTTTATGGAGCATACCAGGAGTTGCTGCGCAT…	GAAAACAAAAGAGGGACTGAACAAGAGGTGATTGTTGATTTGGTGGAACAATGTCGTACCTACAAGCAAGAGTGGTACACCTTGTAAACTCGACTACGGATGAATCACTGCTTTGTCAAGGGCTAGCGCTGAATGATGAGTTGCAGCGTGTATTGGCGAAACATGAAGCTATTGCTGCGGGAACTTCTGTTAAAGTGGAAAAACCAAAATCTGATTCAGCTCAACCACTTGTAAATGTTGATGCTCCTCTTATTGATACTGGAGACAGCCGACAGTCAGACCAAGGATCTACTTCGAGTACTAGCTTAGGGACACAGTTGCTTCTTCCAGCTCATAAAATCAGCTAGCAGTCCATCAACAACAGCAAATGTTGGCCCGAAAATTGATCTTCTGAGTGGA…
NIB_RP1_hgx4801v1_pB66_A-20	Nicotiana benthamiana - Homolog of LOC104120871 (Nicotiana tomentosiformis)		D	-1	1264	GGTCAATTCAATGGTGGAAAGAGCGACGAGCGACATGCTCATAGGTCCTGATTGGGCTATGAATATCGAGATCTGCGATATTTGCAATCACGATCCCGCGCAAGCCAAAGATGTGGTGAAAGGAATAAAAAGGCGTCTTGGCAGTAAGAATCCCAAAGTCCAACTCCTCGCGCTGACACTGTTGGAAACAATTGTGAAGAATTGTGGGGATATTGTCCATATGCATGTTGCTGAGAAAGATCTCCTTCATGAGATGGTGAAAATTGTAAAAAAGAAGCAACCCGACTTACATGTCAAGGAAAAAGTATTAATTTTGATAGACACATGGCAAGAAGCATTTGGAGGACCTAGGGCAAGATACCCACAATTTTATGGAGCATACCAGGAGTTGCTGCGCAT…	CGGAAAACAAAGAAGGGGACTGAAACAAGAGGTGATTGTTGATTTGGTGGAACAATGTCGTACCTACAAGCAAAGAGTGGTACACCTTGTAAACTCGACTACGGATGAATCACTGCTTTGTCAAGGGCTAGCGCTGAATGATGAGTTGCAGCGTGTATTGGCGAAACATGAAGCTATTGCTGCGGGAACTTCTGTTAAAGTGGAAAAACCAAAATCTGATTCAGCTCAACCACTTGTAAATGTTGATGCTCCTCTTATTGATACTGGAGACAGCCGACAGTCAGACCAAGGATCTACTTCGAGTACTAGCTTAGGGACACAGTTGCTTCTTCCAGCTCCTCCATCAGCTAGCAGTCCATCAACAACAGCAAATGTTGGCCCGAAAATTGATCTTCTGAG…
NIB_RP1_hgx4801v1_pB27_A-8	Nicotiana benthamiana - Homolog of LOC104216595 (Nicotiana sylvestris)	Eukaryotic translation initiation factor 3 subunit C	B	1	No Data	GGATGATGAAGGGCTGGCTGAGACTACCGCTGCAGCGGCTGGGTCAAGATACCTTGCAGCTGGTGACAGCGACAGTGATGAGTCAGATGGTCAAAAGCGAGTTGTCCGGTCAGCAAAGGATAAGCGCTTTGAGGAATTGTCTGCTACCGTTGATCAGATGAAGAATGCTATGAAGATTAATGACTGGGTCAGCTTGCAGGAGAGCTTTGATAAGATCAACAAGCAGCTGGAGAAGGTCATGCGCATTACAGAATCGGTTAAAGCACCAAATCTCTATATCAAAGCTCTAGTGATGCTGGAGGATTTCTTGAGTCAGGCTTTGGCCAATAAGGAGGCAAAGAATATTTTTTATTAGTAGTAATGCTAAAGCCTTAAATTCGATGAAACAGAAATTGAAAA…	CAACAAACAAAGGATTAGTGTTCTTGAGATGCTTTAGGGGCAAAATAAAAGGAAGAGGCACTGAGGACCTATCTTTCACATATTCTTCTTCTTATAATTCTTTGAGTTTGGATCAGCTTGCAGGGATGTTTGACCTTTCAGATTCACAGATCCATAGCATCGTGAGCAAAATGATGATTTTCTGAGGAGCTTCATGCAAGCTGGGATCAACCATCCCCGATGCATGGTCTTTCACGATATTGAGCATACAAGACTGCAGGCTTTGGCATTCCAGTTGACGGAAAAGCTGTCAGTATTAGCAGAAAGTAATGAAAGAGCAACAGAATCGAGGATAGGTGGGGGTGGATTGGAGGGCATTCCCCTGAGGCGGAAGGACGGCCAAGATTATGCTGCTGCAGC…
NIB_RP1_hgx4801v1_pB66_A-16	Nicotiana benthamiana - Homolog of LOC104216595 (Nicotiana sylvestris)		B	160	No Data	GAAGAATGCTATGAAGATTAATGACTGGGTCAGCTTGCAGGAGAGCTTTGATAAGATCAACAAGCAGCTGGAGAAGGTCATGCGCATTACAGAATCGGTTAAAGCACCAAATCTCTATATCAAAGCTCTAGTGATGCTGGAGGATTTCTTGAGTCAGGCTTTGGCCAATAAGGAGGCAAAGAAGAAGATGAGTAGTAGTAATGCTAAAGCCTTAAATTCGATGAAACAGAAATTGAAAAAGAATAACAAGCAGTATGAGGAGTTGATTAACAAGTACAGGGAAAATCCTCCCGAGAGTGAGGATGAGGCTGGTGATGATGAAGAGTCGGAAGAGGAAGAAGAGGATGATGAAGAGGAGTTTGAGGAGGACCCAACAAAGATTGCAGCTGCATCTGATGA…	CACCCGGCCCACCTGAAAATGTGAGGGAACCATGTAATGGCTGCGACAAGGGCCCTCAAGCAAGGAAACTTGAAAAGGCTTTTGATGTTATCAACTCCCTTGACGTGTGGAGGCTGCTACACAACAAGGATAGTGTTCTTGAGATGCTTAGGGGCAAAATAAAGGAAGAGGCACTGAGGACCTATCTTTTCACATATTCTTCTTCTTATAATTCTTTGAGTTTGGATCAGCTTGCAGGGATGTTTGACCTTTCAGATTCACAGATCCATAGCATCGTGAGCAAAATGATGATTTCTGAGGAGCTTCATGCAAGCTGGGATCAACCATCCCGATGCATGGTCTTTCACGATATTGAGCATACAAGACTGCAGGCTTTGGCATTCCAGTTGACGGAAAAGC…
NIB_RP1_hgx4801v1_pB66_A-6	Nicotiana benthamiana - Homolog of LOC104216595 (Nicotiana sylvestris)		B	241	No Data	GCGCATTACAGAATCGGTTAAAGCACCAAATCTCTATATCAAAGCTCTAGTGATGCTGGAGGATTTCTTGAGTCAGGCTTTGGCCAATAAGGAGGCAAAGAAGAAGATGAGTAGTAGTAATGCTAAAGCCTTAAATTCGATGAAACAGAAATTGAAAAAGAATAACAAGCAGTATGAGGAGTTGATTAACAAGTACAGGGAAAATCCTCCCGAGAGTGAGGATGAGGCTGGTGATGATGAAGAGTCGGAAGAGGAAGAAGAGGATGATGAAGAGGAGTTTGAGGAGGACCCAACAAAGATTGCAGCTGCATCTGATGAGGAAGATGACGAAGATGAAAGTCGGGATGAGACAGCTGAGAGTGGTACCGGGTGGGAGAAGATGCTGAGCAAGAAAGAAAA…	CCAGAACAGGAGCGGATGGAGAGGAGGCGTCAGATGCCGTATCATATGCATATAAATCTTGAGCTTCTTGAGGCCGTCCATCTGACATGTGCAATGCTTCTTGAAGTACCAAATATGGCAGCTAATAGCCATGACATGAAGCGCAGGGTTATTAGCAAGACATTCCGGAGATTGCTTGAAGTGAGTGAGAGGCAAACTTTCACCGGCCCACCTGAAAATGTGAGGGACCATGTAATGGCTGCGACAAGGGCCCTCAAGCAAGGAAACTTTGAAAAGGCTTTTGATGTTATCAACTCCCTTGACGTGTGGAGGCTGCTACACAACAAGGATAGTGTTCTTGAGATGCTTAGGGGCAAAATAAAGGAAGAGGCACTGAGGACCTATCTTTTCACATATTCT…
NIB_RP1_hgx4801v1_pB66_A-14	Nicotiana benthamiana - Homolog of LOC104216595 (Nicotiana sylvestris)		B	439	No Data	GGAAAATCCTCCCGAGAGTGAGGATGAGGCTGGTGATGATGAAGAGTCAGAAGAGGAAGAAGAGGATGATGAAGAGGAGTTTGAGGAGGATCCAACAAGGATTGCAGCTGCGTCTGATGAGGAAGATGACGAAGATGAAAGTCGGGATGAGACAGCTGAGAGTGGTACCGGGTGGGAGAAGATGCTGAGCAAGAAAGAAAAACTTTTGGATAAACAGTTCAAGGATCCAAGTCAAATCACGTGGGAGACAGTCAACAAGAAGTTCAAGGAAATTGTTGCTGCTAGGGGTAGAAAGGGGACTGGAAAGATTGAATTGGTTGAACAGCTCACCTTCTTGACCAAGGTGGCCAAGACTCCGGCACAAAAGCTTGAAATTCTGTTTAGTGTTGTGTCTGCGCA…	TGGACATTTCAACTCAGATACTTTTCCAACAGAACCATGGCTCAGCTCGGTCTCTGTGCATTCAGGGAGGCACTTGTTGCAGAAGCACATGGTTGCTTGGCTGAACTCTATTCTGCCGGCAGGGTAAAGGAGTTACTCGCGCAAGGTGTCTCCCAAAGTCGATATCATGAGAAGACCCCAGAACAGGAGCGGATGGAGAGGAGGCGTCAGATGCCGTATCATATGCATATAAATCTTGAGCTTCTTGAGGCCGTCCATCTGACATGTGCAATGCTTCTTGAAGTGCCAAACATGGCAGCTAATAGCCATGACATGAAGCGCAGGGTTATTAGCAAGACATTCCGAAGATTGCTTGAAGTGAGTGAGAGGCAAACTTTCACCGGCCCACCTGAAAATGTG…
NIB_RP1_hgx4801v1_pB66_A-10	Nicotiana benthamiana - Homolog of LOC104222273 (Nicotiana sylvestris)	Cysteine/Histidine-rich C1 domain family protein	D	-1	1143	CAACAGGGTAATGGGTAGGTTGAACAGTGATCCAAATCGAAGCCTCAAGCACTTCAGTCATCCACATGAATTAGAGCTATGCGCTCAACTCCAGAATCCTACACCTTGTTCAGGATGCAAACTCCCACCATTAGCCCAAATGTACACGTGCAAACCGTGCAACTTCACTCTCCATTTAAGCTGCACTCAATTCCCAGAGCAGATAAACCACCCTTCACATTCTGACCACCCTCTATCTCTCCTCCCGACATCCAAATACCCTGGTGGCCTTTTCAACTGTGATGCCTGCAACCACCGCGGAGATGGCTTCAGCTACCACTGCAGTGACTGTGAATATGATCTCCATGTGATCTGTGCATCAAGGCCCCTCAAAATTACACACCAATTGCATCAATGCCA…	GATGCAGCTCTTGCGATTTTGATGTTCATTTGAATTGTTCAACTTCTGGTCCTATATCGTCAGTTCAAGGGCCAACCATCCTCCAGCACCACCATTCATTTCCTGGGGCGACTAGTTCACATAACCAGTTCCAGCAGGCTCCTATTGCTGCACAGATGAGGCCAAACCAGTTTATGCACAGTGCAAGTACTGTTGCAACTGGCAACGAGTCTCTGCAGACTCCCATACTTACAGGACAACTGATGCAAAATCAGAACATGCATGCTAGTCTGGGTATAGGTCAAGCAAGGGCAAACCTGCTATTCCATAGTGCAAGTACAGGTTCAATCCCCCAGCACCAGTCCTTGCAAACTCCTCCAATTCAAGGGCAGGTGAGGCCTAACCAATACATGCAGTCTC…
NIB_RP1_hgx4801v1_pB66_A-26	Nicotiana benthamiana - Homolog of LOC104230455 (Nicotiana sylvestris)	Sec-independent translocase protein TatA	D	-1	793	CCTCATGGCTTCTGCAATCTCTGCTCCTACTGCTTCTTCTTCTTCTTCTTCTTCACTATCATCATTCACTGACAGAAGACTCTCTTTGACTGCCCTTTCAAATTCTTCCATTTTAGCTCCCAAAGTTCAGTTGTTGAAGTGGATTCCTTACTCGGGTCTCACCCCTTTCTCTTCTTGGAATGGACTGAAGCAACTCTCCTTTTCAAAAACTCAATATTCAGTACAAATTGGAAGAAGTAGAAGACACAAAGGGAAAGGTGTATATGCATCTCTGTTTGGTGTTGGTGCACCTGAGGCACTAGTAATTGGGGTTGTGGCCTTGCTTGTGTTTGGCCCGAAAGGTCTTGCCGAGGTTGCTCGTAACCTGGGGAAAACTTTGCGTGAATTTCAACCTACTAT…	CTCACCCCTTTCTCTTCTTGGAATGGACTGAAGCAACTCTCCTTTTCAAAAACTCAATATTCAGTACAAATTGGAAGAAGTAGAAGACACAAAGGGAAAGGTGTATATGCATCTCTGTTTGGTGTTGGTGCACCTGAGGCACTAGTAATTGGGGTTGTGGCCTTGCTTGTGTTTGGCCCGAAAGGTCTTGCCGAGGTTGCTCGTAACCTGGGGAAAACTTTGCGTGAATTTCAACCTACTATCAGAGAACTTCAGGAAGTTTCAAGGGACTTCAAGAGCACACTTGAACGAGAGATTGGACTTGACGACATTAAAGGTTCCGGCCAAGACACAATTAAGTCTAGCACAACTTCAAGACAGGAGGTTGATCCCAATGGTTCTCCATCGCCAAGCATAGCT…
NIB_RP1_hgx4801v1_pB66_A-22	Nicotiana benthamiana - Homolog of LOC104233500 (Nicotiana sylvestris)	uncharacterized protein	D	-1	1149	ATCTCAGCCGTCCGATCCGAAACCAGCTTCAACATCTTTTGACTACTGGGATGAGGATGAATTCGAAGGTATTCCTCAATCTTTACCCTCTGATTCCCCTCTAATTACTGAATCTGCCACTGCCACTCCCACTTCTTCCGATTCGGAGCCTAATTTGAAATCTGAACCAGAGCCCGAGCCTGAAAGCCCGAAATCCATATCTTCCTTTACTGTTGAGATTGTTTGTGTTTCTTTCTTGATTATGTTTGTAATAAACTATTTTACTGGAAAAAAAGAGAATGAGAACTTAGCATTAGCTTGGGCTAGTAAATTTGCAACAAAAAACTCTATCTTTGAGAAGAATTTTAGCTTATTGGGTGTTGGGGAGACCGATGATTCACCATTGTTGTTGAAAGAAGG…	AGATAACGTTCGAGGTGTACATGAATGATGATGCTATGGACCACGTGGTTCTTGCTGTGGCTAGGAAGAAATTGGCCAAGACTATGCAAAAGGAGATTACGGATCTGCAGAGGTTCGCATCGTTAGTGAGCCCGCCCACTGGGAGGAAATGGGTTGCTGAAGAGTTGGCCGTTGTCTCCGAGTCGAAGGAGGTGGCTGGGGATATGATCAATGAAACCGTGCTCGATCAGGTTTTCGGTGACAAAGCATATGAGAAATTTGGCAAAGGTTTCATCTCGATGCATTTCTCTGATCAACATCTGGGTTCACACAAGAAGATGCTAGTGTTCAAGTTTGCTCTCCCTGATGCCAAAAACATGGCTGATATGACCCGGCTTGTGGCTCTCGTACCTTATTACA…
NIB_RP1_hgx4801v1_pB66_A-24	Nicotiana benthamiana - Homolog of LOC104234090 (Nicotiana sylvestris)	Transcription initiation factor TFIID subunit 1	D	-1	1102	CAAAGGATCAACAGTAACAGGCACTGATGCAGATCTAAGAAGACTGAGCATGGAAGCTGCACGCGAGGTTCTTCTCAAGTTTAATGTTCCAGAGGAGCAGATTGCTAAACTAACAAGGTGGCACCGAATTGCTATGATTCGCAAGCTCTCCAGCGAGCAAGCTGCATCAGGTGTCAAAGTTGATCCGACAACGATAAGCAAATATGCACGTGGCCAGCGCATGTCCTTTTTGCAGCTGCAGCAGCAAACCAGAGAAAAATGTCAGGAGATCTGGGACCGACAAGTCCAAAATCTTAGTGCTGTTGACGGTGAAGAAAATGAGAGTGACTCTGAAGTGAACAGTGACCTGGACTCATTTGCTGGTGACTTGGAAAATCTTCTTGACGCAGAGGAATGCGA…	AAAGCAGTGGCATGGATTTCAGGAAGACAAAGAAAATCAATGAATTGTCGTACTTGGGGCACCAAGATAGAGAACACTTATATGAAGAGGCTTTAGAAAGGAAAAGAATGGATGATAAACGATTATGGGAAGAGGAAGAGAGGAGGAGAATTGCTGTGAGACAGAGGGAAGAAAGAGCCAAAATGATATATGAGCGACAGAAGGCACTAGAGGAGCAGGAGAAATTAGCGGCAATAGAAAGCTATCAGGATGCCATAAGAAGAGAGAGGGAAGAAGAAGAGCGTCTAAAGGAAAAGAAGAAGAAAAAGAAGAAGCCTGAAATAAGAGATGACTACTTGGACGATTTTCTTCCCAGAAGAAATGACAGAAGGATACCAGATCGAGACAGATCCGTGAAGC…
NIB_RP1_hgx4801v1_pB66_A-17	Nicotiana benthamiana - Homolog of LOC104239836 (Nicotiana sylvestris)	AP-5 complex subunit zeta-1 Genomic DNA chromosome 3 BAC clone F4B12	D	-1	727	GGCCGGTGGAGGAGACAAATACAAAGAGTTTGATTTCCATCTAAGATCCTTATCCCACAGTGCTCGAGACTCAAATTTCGCCAACGACCCCGCCTCCGATCCTTCTCTTCTCAATTCCGTCAAAAGTCTTTGCGACTTATGCATAAGTGAGAAATCCGAAGATTTGATTGCTAGGGTTTATCCTCATCTAAATAGGATATTTCAGCGATGTGTTGCCTCAATTTCGCAGTCTCAAACCTCCAATGGCCTTCTTCTATTGGCTATACTCCAGTTTTTTCTCGACTTCGGAGATGTGGTCCTGCATGACGCTGATCCTAGTTTACGTACTTTTTTTAAGTCATGCTTGAGCCGTGAGTTTGCAGATGCTATTGTTGCAGAAGCAACACTTGGCTTTCTGAA…	TGGTTCCCTACCTTATGGCCAAGAATATTCCCAATTTATTTCCCAGACAAGCTGTTCTTGTACGAGGTCAAAAGAGGATCTTAGAGCTCATGCTTGCAGCCTTTAATCGATCTCCCTAGCTTCATTGCACTTCTGAAGAAGCCTATAGTGGACAGACTTGGAGAAGCTTATGATAGTCCGACAAAGACTGAATTGGCATTACAATTATGCTGGGCAATTGGGGAGCATGGAGGTGGTGGTGTAGCCCACAAAGATGCCGCTCGCGAACTCTTTGAGAGCTTGGAATTACTTTTGTATGAAAACCTTTCTTCAAGCCGTCTGGGTCTGCGTGAATCAGCTCTTGGGTCTGATACTGCAAAATTCAGAAAAACATCACAATCAAGATTACTGTGTTTCGTT…
NIB_RP1_hgx4801v1_pB66_A-18	Nicotiana benthamiana - Homolog of LOC104239836 (Nicotiana sylvestris)		D	-1	1091	CAACTTCAAGAAAATGGCAGGTGGAGGAGACAAATACAAAGAGTTTGATTTCCATCTAAGATCTTTATCCCACAGTGCCAGAGACTCAAATTTCGCCAACGACCCTGCCTCCGATCCTTCTCTTCTCAATTCCGTCAAAAATCTTTGCGATTTATGCATAAGTGAGAAATCCGAAGATTTGATTACTAGGGCTTATCCTCATTTAAATAGGATATTTCAGCGATGTGTTGCCTCAATTTCGCAGTCGCAAACATCCAATGGTCTTCTTCTATTGGCTATACTCCATTTTTTTCTTGACTTCGGAGATGTGGTCCTGCATGACGCTGATCCTAGCCTACGGACTTTTTTTAAGTCATGCTTGAGCCGTGAGTTTGCAGACCCTATTGTTGCAGAAGCAAC…	CAAGAAAAGAATTTCAAGTTCGTTTCCTTCTTGCTTCCCCAGTTTTCCCGCTATTGCTGAAGCTAATGCATGGAATGGGGAGAAATTGGAAAAAGCATTCTAGAGTATTTCCTGGTTTGATTTCCCAGGGGTCATTCTTCCGCTTTTTCCATCAATCATAGACTGCCTATATTGGTTGTGGCACTGGAAAAAGTGGAGAAGAGTTCAGGATCGCTGGTGGGCAGTAGCATAGCTTCGATACAGAAGAGTACAGCTCCTGAGATGTTGCTAGCACTCATGGATGAAGCGTACACTGGATCAACCATAGGAGATGGAGGGGTGGACTCTGAATCTGAGGATAGCACCACTATGGCAGTAGCTGATCCATTCTTTCTTGAGCTTCTCAAGGATGAGAACGAT…
NIB_RP1_hgx4801v1_pB66_A-8	Nicotiana benthamiana - Homolog of LOC104241786 (Nicotiana sylvestris)	Serine/threonine protein phosphatase 6 regulatory subunit 3	D	-1	223	GGAAACCCCAGATGATGGTGGGGCAGGAACAAAAGAGTTCAACGATGCAAACTACTGGAGAGTCGATCAAGAAGTTGCTGTACTGGAATGACTCTGGAGATCTATTCGTTGTGGTTTGAACCTTGATTCAGAGCTGATAGCCAGGATCCCGAACTTTCCAGGATCCTGAACATTCGATTGGTGAATTTATGCAGCAGGTGTGTACAGTGTACTTTGTTTAAAAT	TCGACCATGACGTATACGTCGATGGGAGTTGTAGCCGTATTGCCAACTTGTGGCTCGAGGACGTCTCCGTCCTCCTTGATATAGATTCCCTTCACCTCGGTCGGGTTGACGAGGGTGTCTCCCTCAAACTTGACTTCAGCACCCGTCTTGTAGTTCCCGTCGTCCTTGCAGAAGATGGTCCTCTCTTGGAATCACTACAGGGATGTTTAATACCACTACAATGGATGATGTATATAACAATCTATTCGATGATGAAGATACCCCACCAAACCCAAAAAAAGAGATCCTAGAACTAGCCATGGCCGCAGGGGCCACGAAGGAAACCCCAGATGATGGTGGGGCAGGAACAAAAGAGTTCAACGATGCAAACTACTGGAGAGTCGATCAAGAAGTTGCTGT…
NIB_RP1_hgx4801v1_pB66_A-13	Nicotiana benthamiana - Homolog of LOC104245876 (Nicotiana sylvestris)	CLIP-associating family protein	D	-1	1292	TCGATCCTCTAGTTTGGATCTAGGAGTTGACCCACCATCGTCCCGTGATCCACCATTTCCTCTTGCTGTTCCTGCGTCGAATAGTCTTGCTAATGCTTTGGTAGATGCACCATCTGGTTTCTCTAAAGGTAATAATCGCAATGGTGGATTGGGTTTGTCCGATATCATTACTCAGATCCAGGCCTCGAAAGATTCTGCTAAAGCATCCTATCGACGTAGTGTGGTTCATGAATCCTTTTCAGCTAATTCTTATTCGGCAAGAAGGGCTTCTGAAAAACTACAAGATAGAGGATTTGTTGAAGATCATGCTGAACCGAGGGAAGGTAGGCGGTCAATGAACTCGCATGCTCACAGACAATATGTAGAGTCACCATACAAAGATGCTAACTTTAGGGATTA…	ACTCAAACTTCCAGTCAACTGGACCAAGGCATTCCTCAAATTCTTCACACGATCTGTAATGGCAGTGATGAAAGTTGTGCTGCCAACAAGCATGGTGCACTTGAACAACTAGTTGAAGCTGTTGCCAATGATCAATCTATATGGAATAAGTACTTCAATCAGATATTGACTGCTGTATTCGAGGTGCTAGATGATTCTGAGTCTTCATTAAGAGAACTTGCTCTATCTCTGATAGTCGAAATGTTGAAGAATCAGAGAGATGCTATGGAGGATTCAGTTGAGGTTGTAATTGAAAAACTACTCAACGCAACCAAGGATGTTGCTTTGAAAGTTGCAAATGAAGCCGAGCATTGTTTAACTATGGTGTTGTCAAAATATGACCCATTTAGATGCTTAAGT…
NIB_RP1_hgx4801v1_pB27_A-9	Nicotiana benthamiana - Homolog of hypothetical protein (Populus trichocarpa)	Vacuolar protein sorting associated protein 18	A	-1	1460	GCCAAACGGTGATGAAAATTTTGTGGAAAACAAAGCTCTTCTGGACTACTCTAAATTCTCTGAAGGAGTTGAAGGTGTCAAACCTAGCTCTCTGGCAGTATCCGAGTTTCATTTCCTACTTCTCATAGGTAACAAGGTTAAGGTGGTGAACCGGATAAGTGAACAAATAGTAGAAGAACTTTATTTTGATCAGACACCTGATGCAGTTTCAAGAGGTATTTTTGGCTTATGTAGTGATGCCTCAGCTGGGTTGTTTTATGCATATGACCAAAATTCCATCTTCCAGGTGTCTGTAAATGATGAAGGCCGTGACATGTGGAAAGTGTACTTGGACTTAGAATATTTTTTTTGTAGCTTTGGCTAATTGTCGTGATGCCCTGCAGAGAGACCAAGTTTATC…	TACATTCAGCAAGGAGAGCGAAGAAGGCGTTACAGGTTCTTCAGAAGCCTAATGTTTCATGGAACTTCAGTACAAGTTGCGCCAGACCTCATCATGCTTGATGCATATGAAACTGTTGAGTCATGGATGACCACAAAAAGTTTGAACCCAAGAAAGCTCATTCCTGCAATGATGCGTTATTCAAGTGAACCACATGCAAAGAATGAAACTCATGAAGTAATCAAGTACCTGGAGTATTGTGTTCATCGTTTACAAAATGAGGATCCTGGCGTTCACAATCTGTTACTTTCCTTATATGCCAAAAAGGAAGATGAGAGTGCTCTTCTGCGTTTCCTAGAATGCAAGGTTGGTAAAGGGCAACCAGGTGGCCCTGAATTCTTTTATGATCCCAAATATGCG…
NIB_RP1_hgx4801v1_pB27_A-2	Nicotiana benthamiana - Homolog of hypothetical protein (Populus trichocarpa)		A	-1	1460	GCCAAACGGTGATGAAAATTTTGTGGAAAACAAAGCTCTTCTGGACTACTCTAAATTCTCTGAAGGAGTTGAAGGTGTCAAACCTAGCTCTCTGGCAGTATCCGAGTTTCATTTCCTACTTCTCATAGGTAACAAGGTTAAGGTGGTGAACCGGATAAGTGAACAAATAGTAGAAGAACTTTATTTTGATCAGACACCTGATGCAGTTTCAAGAGGTATTTTTGGCTTATGTAGTGATGCCTCAGCTGGGTTGTTTTATGCATATGACCAAAATTCCATCTTCCAGGTGTCTGTAAATGATGAAGGCCGTGACATGTGGAAAGTGTACTTGGACTTAGAAGAATATGTTTGCAGCTTTGGCTAATTGTCGTGATGCCCTGCAGAGAGACCAAGTTTATC…	GTCTAAAGGAGCCAATACGAAATTGTGCTTCACCACTACATTCAGCAAGGAGAAGCGAAGAAGGCGTTACAGGTTCTCAGAAGCTAATGTTTCAATGGAACTTCAGTACAAGTTTGCGCCAGACCTCATCATGCTTGATGCATATGAAACTGTTGAGTCATGGATGACCACAAAAAGTTTGAACCCAAGAAAGCTCATTCCTGCAATGATGCGTTATTCAAGTGAACCACATGCAAAGAATGAAACTCATGAAGTAATCAAGTACCTGGAGTATTGTGTTCATCGTTTACAAAATGAGGATCCTGGCGTTCACAATCTGTTACTTTCCTTATATGCCAAAAAGGAAGATGAGAGTGCTCTTCTGCGTTTCCTAGAATGCAAGGTTGGTAAAGGGCAACC…
NIB_RP1_hgx4801v1_pB66_A-23	Nicotiana benthamiana - Homolog of hypothetical protein (Populus trichocarpa)		A	-1	1460	GCCAAACGGTGATGAAAATTTTGTGGAAAACAAAGCTCTTCTGGACTACTCTAAATTCTCTGAAGGAGTTGAAGGTGTCAAACCTAGCTCTCTGGCAGTATCCGAGTTTCATTTCCTACTTCTCATAGGTAACAAGGTTAAGGTGGTGAACCGGATAAGTGAACAAATAGTAGAAGAACTTTATTTTGATCAGACACCTGATGCAGTTTCAAGAGGTATTTTTGGCTTATGTAGTGATGCCTCAGCTGGGTTGTTTTATGCATATGACCAAAATTCCATCTTCCAGGTGTCTGTAAATGATGAAGGCCGTGACATGTGGAAAGTGTACTTGGACTTAGAAGAATATGCTGCAGCTTTGGCTAATTGTCGTGATGCCCTGCAGAGAGACCAAGTTTATCT…	GCTTCACCACTACATTCAGCAAGGAGAAGCGAAGAAGGCGTTACAGGTTCTTCAGAAGCCTAATGTTTCAATGGAACTTCAGTACAAGTTTGCGCCAGACCTCATCATGCTTGATGCATATGAAACTGTTGAGTCATGGATGACCACAAAAAGTTTGAACCCAAGAAAGCTCATTCCTGCAATGATGCGTTATTCAAGTGAACCACATGCAAAGAATGAAACTCATGAAGTAATCAAGTACCTGGAGTATTGTGTTCATCGTTTACAAAATGAGGATCCTGGCGTTCACAATCTGTTACTTTCCTTATATGCCAAAAAGGAAGATGAGAGTGCTCTTCTGCGTTTCCTAGAATGCAAGGTTGGTAAAGGGCAACCAGGTGGCCCTGAATTCTTTTATGA…
NIB_RP1_hgx4801v1_pB66_A-7	Nicotiana benthamiana - Homolog of hypothetical protein (Populus trichocarpa)		A	-1	1460	GCCAAACGGTGATGAAAATTTTGTGGAAAACAAAGCTCTTCTGGACTACTCTAAATTCTCTGAAGGAGTTGAAGGTGTCAAACCTAGCTCTCTGGCAGTATCCGAGTTTCATTTCCTACTTCTCATAGGTAACAAGGTTAAGGTGGTGAACCGGATAAGTGAACAAATAGTAGAAGAACTTTATTTTGATCAGACACCTGATGCAGTTTCAAGAGGTATTTTTGGCTTATGTAGTGATGCCTCAGCTGGGTTGTTTTATGCATATGACCAAAATTCCATCTTCCAGGTGTCTGTAAATGATGAAGGCCGTGACATGTGGAAAGTGTACTTGGACTTAGAAGAATATGCTGCAGCTTTGGCTAATTGTCGTGATGCCCTGCAGAGAGACCAAGTTTATCT…	TGCTAGTCTAAAGGAGCAATACGAAATGTGCTTCACCACTACATTCAGCAAGGAGAAGCGAAGAAGGCGTTACAGGTTCTTCAGAAGCCTAATGTTTCAATGGAACTTCAGTACAAGTTTGCGCCAGACCTCATCATGCTTGATGCATATGAAACTGTTGAGTCATGGATGACCACAAAAAGTTTGAACCCAAGAAAGCTCATTCCTGCAATGATGCGTTATTCAAGTGAACCACATGCAAAGAATGAAACTCATGAAGTAATCAAGTACCTGGAGTATTGTGTTCATCGTTTACAAAATGAGGATCCTGGCGTTCACAATCTGTTACTTTCCTTATATGCCAAAAAGGAAGATGAGAGTGCTCTTCTGCGTTTCCTAGAATGCAAGGTTGGTAAAGGG…
NIB_RP1_hgx4801v1_pB27_A-1	Nicotiana benthamiana - Homolog of hypothetical protein (Populus trichocarpa)		A	183	1464	TTTTGATCAGACACCTGATGCATTTTCAAGAGGTATCTTTGGCTTATGTAGTGATGCCTCAGCTGGGTTGTTTTATGCATATGACCAAAATTCCATCTTCCAGGTGTCTGTAAATGATGAAGGCCATGACATGTGGAAAGTGTACTTGGACTTAAAAGAATATGCTGCAGCATTGGCTAATTGTCGTGATGCCCTGCAGAGAGACCAAGTTTATCTGGTTCAGGCTGAAGCTGCTTTTGCTGCCAAGGAGTTCCTCAGAGCTGCATCATTCTATGCAAAAATTAACTATGTGTTATCATTTGAAGAGATCTCATTGAAGTTCATTAGCATAGGTGAACAGGATGCATTGAGAACATTTCTCCTGCGGAAGCTTGATAATCTTTCAAAGGATGAGAAGTG…	TAAAGGAGCCAATACCGAAAATTGTGCCTTCACCACTACATTCAGCAAGGAGAAGCGAAGAAGGGCATTACAGGTTCCTTCAGAAGCCCTAATGTTTCAATGGAACTTCAGTACAAGTTTGCGCCAGACCTCATCATGCTTGATGCATATGAAACTGTTGAGTCATGGATGACCACTATAAGCTTGAACCCGAGAAAGCTCATTCCTGCAATGATGCGTTATTCAAGTGAACCACATGCAAAGAATGAAACTCATGAAGTAATCAAGTACCTCGAGTATTGTGTTCATCGTTTACAAAATGAGGATCCTGGCGTTCACAATCTGTTACTTTCCTTATACGCCAAAAAGGAAGATGAGAGTGCTCTTCTGCGTTTCCTAGAATGCAAGGTTGGTAAAGGG…
NIB_RP1_hgx4801v1_pB66_A-15	Nicotiana benthamiana - Homolog of hypothetical protein (Populus trichocarpa)		A	183	1464	TTTTGATCAGACACCTGATGCATTTTCAAGAGGTATCTTTGGCTTATGTAGTGATGCCTCAGCTGGGTTGTTTTATGCATATGACCAAAATTCCATCTTCCAGGTGTCTGTAAATGATGAAGGCCATGACATGTGGAAAGTGTACTTGGACTTAAAAGAATATGCTGCAGCATTGGCTAATTGTCGTGATGCCCTGCAGAGAGACCAAGTTTATCTGGTTCAGGCTGAAGCTGCTTTTGCTGCCAAGGAGTTCCTCAGAGCTGCATCATTCTATGCAAAAATTAACTATGTGTTATCATTTGAAGAGATCTCATTGAAGTTCATTAGCATAGGTGAACAGGATGCATTGAGAACATTTCTCCTGCGGAAGCTTGATAATCTTTCAAAGGATGAGAAGTG…	ACATTCAGCAAGGAGAAGCGAAGAAGGCATTACAGGTTCTTCAGAAGCCTAATGTTTCAATGGAACTTCAGTACAAGTTTGCGCCAGACCTCATCATGCTTGATGCATATGAAACTGTTGAGTCATGGATGACCACTATAAGCTTGAACCCGAGAAAGCTCATTCCTGCAATGATGCGTTATTCAAGTGAACCACATGCAAAGAATGAAACTCATGAAGTAATCAAGTACCTCGAGTATTGTGTTCATCGTTTACAAAATGAGGATCCTGGCGTTCACAATCTGTTACTTTCCTTATACGCCAAAAAGGAAGATGAGAGTGCTCTTCTGCGTTTCCTAGAATGCAAGGTTGGTAAAGGGCAACCAGGTGGCCCTGAATTCTTTTATGATCCTAAATATG…
NIB_RP1_hgx4801v1_pB66_A-5	Nicotiana benthamiana - Homolog of hypothetical protein (Populus trichocarpa)		A	183	1464	TTTTGATCAGACACCTGATGCATTTTCAAGAGGTATCTTTGGCTTATGTAGTGATGCCTCAGCTGGGTTGTTTTATGCATATGACCAAAATTCCATCTTCCAGGTGTCTGTAAATGATGAAGGCCATGACATGTGGAAAGTGTACTTGGACTTAAAAGAATATGCTGCAGCATTGGCTAATTGTCGTGATGCCCTGCAGAGAGACCAAGTTTATCTGGTTCAGGCTGAAGCTGCTTTTGCTGCCAAGGAGTTCCTCAGAGCTGCATCATTCTATGCAAAAATTAACTATGTGTTATCATTTGAAGAGATCTCATTGAAGTTCATTAGCATAGGTGAACAGGATGCATTGAGAACATTTCTCCTGCGGAAGCTTGATAATCTTTCAAAGGATGAGAAGTG…	AAGCAATACGAAATTGTGCTTCACCACTACATTCAGCAAGGAGAAGCGAAGAAGGCATTACAGGTTCTTCAGAAGCCTAATGTTTCAATGGAACTTCAGTACAAGTTTGCGCCAGACCTCATCATGCTTGATGCATATGAAACTGTTGAGTCATGGATGACCACTATAAGCTTGAACCCGAGAAAGCTCATTCCTGCAATGATGCGTTATTCAAGTGAACCACATGCAAAGAATGAAACTCATGAAGTAATCAAGTACCTCGAGTATTGTGTTCATCGTTTACAAAATGAGGATCCTGGCGTTCACAATCTGTTACTTTCCTTATACGCCAAAAAGGAAGATGAGAGTGCTCTTCTGCGTTTCCTAGAATGCAAGGTTGGTAAAGGGCAACCAGGTGGC…
NIB_RP1_hgx4801v1_pB27_A-6	Nicotiana benthamiana - Homolog of hypothetical protein (Populus trichocarpa)		A	252	1521	GTTTTATGCATATGACCAAAATTCCATCTTCCAGGTGTCTGTAAATGATGAAGGCCGTGACATGTGGAAAGTGTACTTGGACTTAGAAGAATATGCTGCAGCTTTGGCTAATTGTCGTGATGCCCTGCAGAGAGACCAAGTTTATCTGGTTCAGGCTGAAGCTGCTTTTGCTGCCAAGGAGTTCCTCAGAGCTGCATCATTCTATGCAAAAATTAACTATGTGTTATCATTTGAAGAGATCTCATTGAAGTTCATTAGCATAGGTGAACAGGATGCATTGAGAACATTTCTCCTGCGGAAGCTTGATAATCTTTCAAAAGATGAAAAGTGCCAAATAACAATGATTTCCACATGGGCAACTGAATTATATCTTGATAAGATCAATCGGCTGCTTCTGGA…	CACAGGTTTCTTCAGAAGCCTAAATGGTTTTCAATGGGAACCTTCCAGGTACAAGTTTGGCGCCAGACCCTCATCATGCTTGGATGCCATATGAACTGTTGAGTCATGGATGACCACAAAAAAGTTTGAACCCAAGAAAGCTCATTCCTGCAATGATGCGTTATTCAAGTGAACCACATGCAAGAATGAAACTCATGAAGTAATCAAGTACCTGGAGTATTGTGTTCATCGTTTACAAAATGAGGATCCTGGCGTTCACAATCTGTTACTTTCCTTATATGCCAAAAAGGAAGATGAGAGTGCTCTTCTGCGTTTCCTAGAATGCAAGGTTGGTAAAGGGCAACCAGGTGGCCCTGAATTAATTTATGATCCCAAATATGCGCTTCGCCTTTGCCTCAA…
NIB_RP1_hgx4801v1_pB66_A-19	Nicotiana benthamiana - Homolog of starch synthase family protein (Populus trichocarpa)	Soluble starch synthase 3 chloroplastic/amyloplastic	A	-1	2342	AGATATTTCTCTGAAGTTAAGATTGGAGATGGAAGCAAATCTACGTAGGCAGGCTATAAAAAGGCTTGCCGAGGAAAATTTATTGCAAGGAATCAGATTATTTTGTTTCCCAGAGGTTGTAAAACCCGATGAAGATGTCGAAATATTCCTTAACAGGAGTCTTTCCACTTTGAATAATGAACCTGTTCTCTTGATTATGGGAGCTTTTAATGACTGGCGGTGGAGATCTTTTACTACAACATTAACTGAGACTCATCTCAGTGGAGATTGGTGGTGTTGCAAGATCCACGTTCCGAAGGAAGCATACAAGATAGATTTTGTGTTTTTTAATGGAAAGGATGTCTATGACAACAATGATAATAATGATTTCAGTATAAATGTGGAAGGTGGTATGCAAAT…	TGTGTATATGGTTGTAATAATGATGGTGAAAGATTTGGTTTCTTTTGTCACGCGGCATTGGAGTTTCTTCTGCAAGGTGGATTTCATCCGGATATCATCCATTGCCATGATTGGTCTAGTGCTCCCGTTGCGTGGCTCTTTAAGGAACAATATACACACTATGGTCTAAGCAAGTCTCGTATTGTCTTCACTATACACAATCTTGAATTTGGTGCAGATCTCATTGGGAAAGCGATGACTTATGCAGACAAAGCTACAACAGTGTCACCAACTTACTCAAGGGAGGTGTCTGGAAACCCTGTAATTGCACCTCACCTTTACAAATTCCATGGTATAGTGAACGGGATTGACCCAGATATTTGGGACCCGCTGAACGATAAGTTCATTCCGATTTCATAC…
NIB_RP1_hgx4801v1_pB66_A-11	Nicotiana benthamiana - Homolog of starch synthase family protein (Populus trichocarpa)		A	498	2121	GCGAATAGAAGCAGAGAAAGCTGCACTTGAAGCTGATAGATCACTGGCAAAGGAAGAGGCTGCAAAGAAAAGGGAAGTATTGCAAGCACTGATGGCAAAAGCCTCGAAGACTCGTGATATCACCTGGTATATAGAACCAAGTGTATTTAAATGTGAGGAGAAGGTCAAGTTATACTATGACAAAAGTTCAGGTCCTCTCTCCCATGCTAAGGACTTGTGGATCCATGGAGGATATAACAACTGGAAGGATGGTTTGTCTATTGTTGAAAAGCTTGTTAAATCTGAGAGAATAGATGCTGATTGGTGGTATACAGAGGTTGCCATCCCTGATCGGGCCCTTGTCTTGGATTGGGTTTTTGTTGAAGGTCCACCCAAGCATGCCATTGCGTAAGATAAAAA…	CTATCGCTACAGGTGTGGAGAGGCCCTCTGGAGATGGTTGTTACTAGTTCTTTCGCGCGCAGTTTCAAGATTTAAACCCAAAAGGTGGATGTCATCTTTCCCTAAGTAATACTGTTTGAAAGATGAATCAGGTGAAGGACTTTTCAGTTTTCACAAAAAGCAATTTTGGGGCGGGGACTGAAAATAAAAAAGAAGGGTTTGGGAAAGGTGGAAAGGCGTCTCCGGTCTACTTTTTGGGAGCCTCAAAAACGGGTTTATTTTGGAAGGGGGTGTGTAATATGGTTGTAATAATGATGGTGAAAGATTTGGTTTCTTTTGTCACGCGGCATTGGAGTTTCTTCTGCAAGGTGGATTTCATCCGGATATCATCCATTGCCATGATTGGTCTAGTGCTCCCGT…
NIB_RP1_hgx4801v1_pB66_A-21	Nicotiana benthamiana - Homolog of starch synthase family protein (Populus trichocarpa)		A	507	2303	AGCAGAGAAAGCTGCACTTGAAGCTGATAGATCACTGGCAAAGGAAGAGGCTGCAAAGAAAAGGGAAGTATTGCAAGCACTGATGGCAAAAGCCTCGAAGACTCGTGATATCACCTGGTATATAGAACCAAGTGTATTTAAATGTGAGGAGAAGGTCAAGTTATACTATGACAAAAGTTCAGGTCCTCTCTCCCATGCTAAGGACTTGTGGATCCATGGAGGATATAACAACTGGAAGGATGGTTTGTCTATTGTTGAAAAGCTTGTTAAATCTGAGAGAATAGATGCTGATTGGTGGTATACAGAGGTTGCCATCCCTGATCGGGCCCTTGTCTTGGATTGGGTTTTTGTTGATGGTCCACCCAAGCATGCCATTGCATATGATAACAATCATCGCCA…	GGGTTGGGGAAGGTGGAAGGCGTCTCTGTCTACTTTTTGGAGCCTCAAAACCGGGTTATTTTGGAAGGGGTGTGTATATGGTTGTAATAATGATGGTGAAAGATTTGGTTTCTTTTGTCACGCGGCATTGGAGTTTCTTCTGCAAGGTGGATTTCATCCGGATATCATCCATTGCCATGATTGGTCTAGTGCTCCCGTTGCGTGGCTCTTTAAGGAACAATATACACACTATGGTCTAAGCAAGTCTCGTATTGTCTTCACTATACACAATCTTGAATTTGGTGCAGATCTCATTGGGAAAGCGATGACTTATGCAGACAAAGCTACAACAGTGTCACCAACTTACTCAAGGGAGGTGTAAAGAAACCCTGTAATTGCACCTCACCTTTACAAATTCCA…
NIB_RP1_hgx4801v1_pB66_A-1	Nicotiana benthamiana - Homolog of starch synthase family protein (Populus trichocarpa)		A	975	2634	CTTCAAGACACTTCAGGAGGAGAGAAGGCTTAGAGAAGAGGCTATGCGTGCTAAGGCTGAAAAAGCAGCACGTATGAAAGCTGAATCAAAGGAAAGGACTATGAAATCATTTTTATTGTCTCAGAAGCACATAGTGTACACTGAGCCTCTTGATGTCCAAGCTGGAAGCAGCGTCACAGTGTACTATAATCCCGCCAATACAGTACTTAATGGTAAACCTGAAATTTGGTTCAGATGTTCATTCAATCGTTGGACTCACCGCCTGGGTCCATTGCCGCCTCAAAAAATGTTGCCTGCTGAAAATGGCACCCATGTCAAAGCAACTGTGAAGGTTCCATTGGATGCACATATGATGGATTTTGTATTCTCTGAGAGAGAAGATGGTGGAATTTTTGACAA…	AAGGGAGGTGTCTGGAAACCCTGTAATTGCACCTCACCTTTACAAATTCCATGGTATAGTGAACGGGATTGACCCAGATATTTGGGACCCGCTGAACGATAAGTTCATTCCGATTTCATACACCTCGGAAAATGTTGTTGAAGGCAAAACAGCAGCCAAGGAAGCTTTGCAGCAAAAACTTGGACTAGAACAGGCCGACCTTCCTTTGGTAGGAATAATCACCCGCTTAACTCACCAGAAAGGAATCCACCTCATCAAACATGCTATTTGGCGCACCCTGGAACAGAATGGACAGGTGGTCTTGCTTGGTTCTGCTCCTGATCCTAGGATACAAAATGAAATTGTAAATTTGGCAAATCAATTGCACTCCACATATAATGACCGTGCACGGCTCTGTCT…
NIB_RP1_hgx4801v1_pB66_A-3	Nicotiana benthamiana - Homolog of starch synthase family protein (Populus trichocarpa)		A	1229	2351	CTCACCGCCTGGGTCCATTGCCGCCTCAAAAAATGTTGCCTGCTGAAAATGGCACCCATGTCAAAGCAACTGTGAAGGTTCCATTGGATGCACATATGATGGATTTTGTATTCTCTGAGAGAGAAGATGGTGGAATTTTTGACAATAGAAGTGGAATGGACTATCACATACCTGTGTTTGGAGGAGTCGTAAAAGAACCTCCGATGCATATTGTTCATATTGCTGTCGAAATGGCACCTATTGCTAAGGTGGGAGGCCTTGGTGATGTTGTTACTAGTCTTTCCCGCGCAGTTCAAGATTTAAACCATAATGTGGATGTCATCTTACCTAAGTATGACTGTTTGAAGATGAATCAGGTGAAGGACTTTCAGTTTCACAAAAGCTACTTTTGGGGCGGGA…	TGAAAGATTTGGTTTCTTTTGTCACGCGGCATTGGAGTTCTTCTGCAAGGTGGATTTCATCCGGATATCATCCATTGCCATGATTGGTCTAGTGCTCCCGTTGCGTGGCTCTTTAAGGAACAATATACACACTATGGTCTAAGCAAGTCTCGTATTGTCTTCACTATACACAATCTTGAATTTGGTGCAGATCTCATTGGGAAAGCGATGACTTATGCAGACAAAGCTACAACAGTGTCACCAACTTACTCAAGGGAGGTGTCTGGAAACCCTGTAATTGCACCTCACCTTTACAAATTCCATGGTATAGTGAACGGGATTGACCCAGATATTTGGGACCCGCTGAACGATAAGTTCATTCCGATTTCATACACCTCGGAAAATGTTGTTGAAGGCAAA…
*Screen = hgx4801v1 Vector = pB27 (N-LexA-bait-C fusion) + pB66 (N-GAL4-bait-C fusion)
**Data provided by Hybrigenics Services
***Annotation results based on blasting sequence to NCBI non-redundant database
Summary of PBS categories
A : Very high confidence in the interaction
B : High confidence in the interaction
C : Good confidence in the interaction
D : Moderate confidence in the interaction
N/A : The PBS is a score that is automatically computed through algorithms and cannot be attributed
