## Supplementary material for "Plant pathogens convergently evolved to counteract redundant nodes of an NLR immune receptor network": Table S4_totalSPC_Samples View Report for 170920_Nb6tr-PA-SGNUnique_ForSupplements.xlsx

### Sheet: Sheet1
MS/MS View:Identified Proteins (334)<BR>Including 0 Decoys	Accession Number	Molecular Weight	Fisher's Exact Test (p-value)*(p < 0.02635)	AVRcap1b_1 (F132696)	AVRcap1b_2 (F132710)	AVRcap1b_3 (F132687)	PexRD54_1 (F132706)	PexRD54_2 (F132690)	PexRD54_3_3 (F132700)		AVRcap1b-unique	PexRD54-unique	ratio AVRcap1b/PexRD54
NbS00000211g0112.1	NbS00000211g0112.1	43 kDa	< 0.00010	79	12	59					15.6096
tom1-like protein 2	Nbv6.1trP4361	72 kDa	< 0.00010	40	28	56		0			15.335
target of myb protein 1	Nbv6.1trA145462	52 kDa	< 0.00010	37	19	48					15.0813
protein tic chloroplastic isoform x2	Nbv6.1trA105190 (+1)	69 kDa	< 0.00010	30	6	18					14.1357
protein tic chloroplastic isoform x1	Nbv6.1trA48106	69 kDa	< 0.00010	24	4	14					13.7731
protein tic chloroplastic isoform x1	Nbv6.1trA264745	69 kDa	< 0.00010	28	3	11					13.7731
dynamin-like protein arc5	Nbv6.1trP14172	87 kDa	< 0.00010	16		6	0				13.4252
target of myb protein 1-like isoform x1	Nbv6.1trA102573 (+2)	71 kDa	< 0.00010	10	9	13					13.3808
Linked to Avr1, secreted RxLR effector peptide, putative RXLR	Eff_PITG_16705 (+1)	77 kDa	< 0.00010	3344	2031	2890	355	142	191				3.58653
ferredoxin--nadp leaf chloroplastic	Nbv6.1trA125626	40 kDa	< 0.00010	83	14	60	14	1	1				3.29462
cysteine desulfurase chloroplastic	Nbv6.1trA62481 (+1)	52 kDa	< 0.00010	9	8	10		1					3.16993
Glucose 1 phosphate adenylyltransferase small subunit chloroplastic/amyloplastic	NbS00004361g0008.1 (+4)	59 kDa	0.012	5	2	1	1	0					1.41504
enolase	Nbv6.1trA1275 (+3)	48 kDa	0.082	3		2	0		1				1.32193
subtilisin-like protease	Nbv6.1trP70472	84 kDa	0.0051	6	8	15	4	7	3				1.05063
heat shock cognate 70 kda protein 2-like	Nbv6.1trP36430	71 kDa	< 0.00010	188	186	215	90	108	136				0.81842
gdp-mannose -epimerase 1	Nbv6.1trA158137 (+1)	43 kDa	0.21		3	4	2	2					0.807355
Heat shock cognate 70 kDa protein	NbS00027735g0001.1	70 kDa	< 0.00010	115	104	133	57	69	81				0.765945
heat shock cognate 70 kda protein 2-like	Nbv6.1trP41215	71 kDa	< 0.00010	192	188	220	97	116	141				0.761213
heat shock cognate 70 kda protein 2-like	Nbv6.1trA127801 (+1)	71 kDa	< 0.00010	194	189	220	99	108	151				0.752198
heat shock cognate 70 kda protein 2-like	Nbv6.1trA131848	71 kDa	< 0.00010	171	171	199	82	101	143				0.730757
heat shock cognate 70 kda protein 2-like	Nbv6.1trP74609	71 kDa	< 0.00010	200	191	228	102	114	160				0.719207
heat shock cognate 70 kda protein 2	Nbv6.1trP53333	71 kDa	< 0.00010	141	153	173	76	90	133				0.643277
heat shock cognate 70 kda protein 2-like	Nbv6.1trA1693	65 kDa	< 0.00010	105	89	107	48	63	89				0.589763
60s ribosomal protein l5-like	Nbv6.1trP38704	34 kDa	0.26	4		0	3	1	4				0.584963
subtilisin-like protease	Nbv6.1trA215128	82 kDa	0.35			8	3	9					0.415037
probable aquaporin pip-type ptom75	Nbv6.1trA118308 (+6)	31 kDa	0.42	3	0	2	2	2	0				0.321928
glyoxylate succinic semialdehyde reductase 1	Nbv6.1trA63335	31 kDa	0.52	4		4	1	4	5				0.263034
50S ribosomal protein L5	NbS00008848g0017.1 (+3)	29 kDa	0.062	2	1	4	2						0.222392
60S ribosomal protein L12	NbS00004831g0008.1 (+9)	20 kDa	0.4	4	2	3	4	1	3				0.169925
glucose-1-phosphate adenylyltransferase large subunit chloroplastic amyloplastic	Nbv6.1trA261160 (+1)	57 kDa	0.49	2		4	3	1	4				0.169925
Heat shock 70 kDa protein mitochondrial	NbS00012368g0006.1	136 kDa	0.039	40	38	49	23	40	51				0.155795
60s acidic ribosomal protein p0	Nbv6.1trA47361 (+1)	34 kDa	0.38	6	2	4	5	4	2				0.125531
Catalase	NbS00006116g0019.1	55 kDa	0.19	15		19	7	12	29				0.0874628
Dihydrolipoyllysine residue acetyltransferase component of pyruvate dehydrogenase complex	NbS00014589g0004.1 (+1)	49 kDa	0.29	2		2	2						0
cysteine chloroplastic chromoplastic	Nbv6.1trA8568 (+1)	41 kDa	0.065	4			4	5	3				0
chlorophyll a-b binding protein chloroplastic-like	Nbv6.1trP1463	28 kDa	0.11	8	6	5	12	1					-0.0374747
auxin-binding protein abp19a-like	Nbv6.1trA177743 (+1)	22 kDa	0.47	8	4	7	8	5	7				-0.0740006
151103|GFP-EDS1|for_Zane	151103|GFP-EDS1|for_Zane	?	0.0037	832	809	927	836	833	1049				-0.0819003
L ascorbate peroxidase 2 cytosolic	NbS00035212g0002.1 (+3)	39 kDa	0.37	2		3	1	3	4				-0.0931094
catalase isozyme 1	Nbv6.1trA5196	57 kDa	0.075	14		17	5	11	34				-0.104697
carbonic chloroplastic-like isoform x1	Nbv6.1trP68418	36 kDa	0.37	45	33	28	48	31	35				-0.10497
luminal-binding protein 5	Nbv6.1trA15015	73 kDa	0.41	50	30	36	32	47	48				-0.130704
Serine hydroxymethyltransferase	NbS00027670g0006.1 (+3)	59 kDa	0.073	0		3	2	2	6				-0.152003
chloroplast heat shock protein 70 1	NbS00029684g0026.1 (+1)	75 kDa	0.45	74	72	91	63	86	116				-0.161105
luminal-binding protein	Nbv6.1trA47502 (+3)	73 kDa	0.51	44	23	33	29	42	42				-0.176323
26s protease regulatory subunit 7	Nbv6.1trP1371	48 kDa	0.59	1	3	2	3	2	2				-0.222392
dihydrolipoyllysine-residue acetyltransferase component 4 of pyruvate dehydrogenase chloroplastic	Nbv6.1trA11172	39 kDa	0.13	2		0	4	2	1				-0.222392
luminal-binding protein 5-like	Nbv6.1trA35505	74 kDa	0.36	50	28	39	35	51	54				-0.258918
carbonic anhydrase 2-like isoform x1	Nbv6.1trA124706 (+1)	30 kDa	0.11	5			7		5				-0.263034
catalase isozyme 1	Nbv6.1trA220399	49 kDa	0.43	15		17		11	28				-0.285402
Fructose 1 6 bisphosphatase class 1	NbS00005953g0021.1 (+1)	45 kDa	0.048	3	0		4	2	5				-0.289507
Cathepsin B cysteine proteinase	NbC26208175g0003.1 (+1)	59 kDa	0.048		3		4	4	3				-0.289507
luminal-binding protein 5	Nbv6.1trP61667	74 kDa	0.24	49	30	39	38	53	56				-0.317029
150318|eGFP-RCD1-WWE_1-265|for_Lennart	150318|eGFP-RCD1-WWE_1-265|for_Lennart	?	< 0.00010			749	830	845	1127				-0.318457
coatomer subunit alpha-1-like	Nbv6.1trP54759	137 kDa	0.019	4		0	11	2	2				-0.321928
Elongation factor 1 alpha	NbS00019623g0001.1 (+1)	49 kDa	0.4	6	6	10	6	5	17				-0.347923
Subtilisin protease	NbS00009728g0003.1 (+1)	81 kDa	0.4	2	10	10	6	12	10				-0.347923
Elongation factor 1 alpha	NbS00037026g0004.1 (+1)	49 kDa	0.36	9	6	13	9	8	19				-0.36257
histone deacetylase 19	Nbv6.1trA152012 (+6)	55 kDa	0.32	1		2	2	2	2				-0.415037
coatomer subunit epsilon-1-like	Nbv6.1trP38393	32 kDa	0.26	2		2	2	2	4				-0.415037
protochlorophyllide reductase-like	Nbv6.1trA107282 (+2)	43 kDa	0.11	7		2	5	4	9				-0.415037
Coatomer subunit beta' 2	NbS00014411g0036.1 (+27)	104 kDa	0.081	2			4	2	2				-0.415037
malate chloroplastic-like	Nbv6.1trA167187 (+1)	43 kDa	0.031	3			9	2	1				-0.415037
Elongation factor Tu chloroplastic	NbS00027807g0002.1 (+4)	45 kDa	0.0004	8			11	12	9				-0.415037
Ribosomal protein L3	NbS00018918g0016.1 (+1)	44 kDa	0.094	4			9		2				-0.459432
Glycine dehydrogenase	NbS00022684g0008.1 (+1)	128 kDa	0.047	6		7	4	6	17				-0.469485
Jasmonate_zim_domain_protein_5	151214|JAZ5-YFP|for_Sung	?	< 0.00010	354	372		450	482	578				-0.471545
Peroxisomal S 2 hydroxy acid oxidase	NbS00005125g0015.1 (+1)	39 kDa	0.31	5	1	12	6	8	11				-0.473931
ferritin- chloroplastic	Nbv6.1trP19523	35 kDa	0.48	3		2	2	5					-0.485427
3 deoxy d arabino heptulosonate 7 phosphate synthase	NbS00004697g0002.1 (+1)	59 kDa	0.0081	4			8	5	4				-0.5025
Delta 1 pyrroline 5 carboxylate synthase	NbS00022823g0015.1 (+1)	80 kDa	0.02	0	3		2	6	5				-0.530515
clathrin heavy chain 1-like	Nbv6.1trA101219	193 kDa	0.02	3			6	5	2				-0.530515
Histone deacetylase	NbS00015078g0028.1 (+1)	72 kDa	0.14	6	5	25	17	21	15				-0.557995
NbS00004261g0112.1	NbS00004261g0112.1 (+2)	49 kDa	0.5	5	1	2		2	6				-0.584963
act domain-containing protein chloroplastic	Nbv6.1trA114698	31 kDa	0.46	0	2	2		4	2				-0.584963
probable pyridoxal biosynthesis protein pdx1	Nbv6.1trA74628	33 kDa	0.4	2		4	0	2	7				-0.584963
chloroplastic drought induced stress protein of 32 kD	NbS00042341g0009.1	39 kDa	0.36	1	0			1	2				-0.584963
30s ribosomal protein chloroplastic	Nbv6.1trA101279 (+6)	32 kDa	0.051	2	0		5	2	2				-0.584963
v-type proton atpase subunit b2	Nbv6.1trP70104	54 kDa	0.0052	4			8	5	5				-0.584963
histone deacetylase 14 isoform x1	Nbv6.1trP4035	48 kDa	0.14	3	10	10	17	17	2				-0.646363
ribulose -bisphosphate carboxylase oxygenase large subunit	Nbv6.1trP62264	54 kDa	< 0.00010	117	60	129	110	117	253				-0.649503
cell division protein homolog 2- chloroplastic-like	Nbv6.1trP17411	50 kDa	0.26	2	8		6		10				-0.678072
mannose-1-phosphate guanyltransferase alpha-b-like	Nbv6.1trA216541 (+2)	46 kDa	0.11	3	0	2	7	1	4				-0.678072
DEAD box ATP dependent RNA helicase 37	NbS00001988g0005.1 (+2)	66 kDa	0.032			2	4	3	3				-0.736966
fructose-bisphosphate cytoplasmic isozyme 1	Nbv6.1trA12098	34 kDa	0.032			2	3	2	5				-0.736966
Ribulose phosphate 3 epimerase chloroplastic Fragment	NbS00001056g0035.1	30 kDa	0.032	2			5	2	3				-0.736966
elongation factor 1-delta 1-like	Nbv6.1trA239109	26 kDa	0.13	2				3	4				-0.807355
calcium sensing chloroplastic	Nbv6.1trA111581 (+1)	42 kDa	0.13	2			5	0	2				-0.807355
phospho-2-dehydro-3-deoxyheptonate aldolase chloroplastic-like	Nbv6.1trP17175	57 kDa	0.14	7	2	2	10	6	4				-0.862496
geranylgeranyl diphosphate chloroplastic	Nbv6.1trA199469	51 kDa	0.02	4		4	18	2	2				-0.874469
translation initiation factor if- chloroplastic	Nbv6.1trA1861	108 kDa	0.02		2		2	5	4				-0.874469
ferredoxin-dependent glutamate chloroplastic	Nbv6.1trP30446	177 kDa	0.056	11	6	2	12	13	10				-0.881356
S adenosyl L homocysteine hydrolase	NbS00053747g0002.1	52 kDa	0.2	3	3	1	5	5	3				-0.893085
nad -binding rossmann-fold superfamily protein	Nbv6.1trA147274 (+6)	44 kDa	0.57	2		2	4						-1
ribosomal protein l2	Nbv6.1trP58182	30 kDa	0.57	2		2	4						-1
Rhodanese related sulfurtransferase	NbS00028552g0005.1 (+1)	47 kDa	0.54	4		1	5						-1
Protein grpE	NbS00025682g0010.1 (+1)	43 kDa	0.15	3	2	2	3	2	9				-1
phosphoribulokinase family protein	Nbv6.1trA194099 (+2)	45 kDa	0.072	3	3	6	7	10	7				-1
ru large subunit-binding protein subunit alpha	Nbv6.1trA221846	62 kDa	0.014	5	11	8	9	17	22				-1
fe-s cluster assembly factor chloroplastic isoform x1	Nbv6.1trA126475 (+12)	58 kDa	0.23	1			2	2					-1
elongation factor chloroplastic	Nbv6.1trA59962	53 kDa	0.012	11	5	3	12	15	14				-1.10962
atp synthase cf1 alpha subunit	Nbv6.1trP4521	55 kDa	< 0.00010	31	28	24	73	56	53				-1.13276
tubulin beta-1 chain	Nbv6.1trA14968 (+1)	50 kDa	< 0.00010	17	18	16	36	42	36				-1.16046
eukaryotic initiation factor 4a-14	Nbv6.1trP36102	59 kDa	0.0024	6	11	6	7	22	24				-1.20436
hexaubiquitin protein	Nbv6.1trP26155 (+3)	34 kDa	< 0.00010	49	30	47	110	86	95				-1.2076
60s ribosomal protein l10	Nbv6.1trA39859	23 kDa	0.23	2		1	6		1				-1.22239
photosystem i p700 apoprotein a2	Nbv6.1trP4906	82 kDa	0.37	2	2	1	6	2					-1.26303
NbS00003611g0307.1	NbS00003611g0307.1 (+1)	42 kDa	< 0.00010	29	19	22	61	59	53				-1.30535
Ribosomal protein L7a	NbS00010173g0011.1 (+2)	29 kDa	0.28	1		1	3	0	2				-1.32193
dihydrolipoyl dehydrogenase chloroplastic-like	Nbv6.1trA142432	62 kDa	0.071	4	1	1	9	1	5				-1.32193
Uncharacterized oxidoreductase chloroplastic	NbS00029281g0006.1 (+1)	39 kDa	0.032		2			5	5				-1.32193
ribulose bisphosphate carboxylase	Nbv6.1trP26194	20 kDa	0.024	3	2	4	3	6	14				-1.35364
peptidyl-prolyl cis-trans isomerase	Nbv6.1trP75301	18 kDa	0.044	4		3	0	2	16				-1.36257
elongation factor 2	Nbv6.1trP74339	94 kDa	0.0014	5		2	6	6	15				-1.36257
actin	Nbv6.1trP34227	42 kDa	< 0.00010	27	16	21	56	59	51				-1.37504
cell division protein homolog 2- chloroplastic-like	Nbv6.1trP4228	49 kDa	0.0037	3	9	2	11	16	10				-1.4021
Actin 4	NbS00011031g0002.1	42 kDa	< 0.00010	26	17	20	59	57	51				-1.40642
photosystem ii protein d2	Nbv6.1trP45067	40 kDa	0.16	2	1	0	7	1					-1.41504
5-methyltetrahydropteroyltriglutamate--homocysteine methyltransferase	Nbv6.1trA208164	85 kDa	0.031	1	0	2	6	2	4				-1.41504
delta-aminolevulinic acid chloroplastic	Nbv6.1trA264736 (+2)	40 kDa	0.013	1	0	3	4	3	9				-1.41504
malate glyoxysomal	Nbv6.1trP32618	38 kDa	0.0016	0		2	1	4	11				-1.41504
Serine glyoxylate aminotransferase	NbS00004472g0004.1	54 kDa	0.094	2		2		4	7				-1.45943
cytochrome f	Nbv6.1trP72346	35 kDa	0.48	1	4		7						-1.48543
tubulin beta-1 chain	Nbv6.1trA198392 (+2)	46 kDa	< 0.00010		12		30	37	34				-1.48829
catalase isozyme 1	Nbv6.1trP22723	57 kDa	0.00039	3		4	4	9	17				-1.51457
glyceraldehyde-3-phosphate dehydrogenase chloroplastic	Nbv6.1trA115535	48 kDa	< 0.00010			16	44	38	58				-1.54432
Fructose bisphosphate aldolase	NbS00028064g0012.1 (+2)	43 kDa	< 0.00010	6		8	17	16	29				-1.56188
effector domain|for_Lida|Erin's construct	170920|GFP-Pinf_PexRD54	?	< 0.00010	738	734	847	2175	2020	2697				-1.57142
photosystem ii cp43 chlorophyll partial	Nbv6.1trP4567	52 kDa	0.22	2	1	2	9	1					-1.58496
atp synthase subunit mitochondrial-like	Nbv6.1trA260414	52 kDa	0.015	3	2	2	14	1	6				-1.58496
tripeptidyl-peptidase 2 isoform x1	Nbv6.1trP54998	152 kDa	0.56	1	0	1	3	0					-1.58496
major intrinsic protein 2	Nbv6.1trA8237 (+1)	31 kDa	0.4	4		2	9						-1.58496
s-adenosylmethionine synthase 2	Nbv6.1trA8406 (+1)	43 kDa	0.0025	6	4	1	9	9	15				-1.58496
magnesium-dependent phosphatase 1-like	Nbv6.1trP38373	26 kDa	0.086	1			5	1					-1.58496
sedoheptulose- - chloroplastic	Nbv6.1trA188323 (+1)	32 kDa	0.018	1			3	4	2				-1.58496
chaperonin 60 subunit beta chloroplastic	Nbv6.1trA150301	56 kDa	< 0.00010	7	5	10	13	27	27				-1.60666
tubulin beta-2 chain	Nbv6.1trA14959 (+1)	50 kDa	< 0.00010		11		31	38	35				-1.65605
Ribulose bisphosphate carboxylase small chain	NbS00041372g0008.1	22 kDa	0.017	2	2	2	3	6	10				-1.66297
mitochondrial phosphate carrier protein mitochondrial-like	Nbv6.1trA55795	32 kDa	0.0033	2		2	15	3	1				-1.66297
ribulose bisphosphate carboxylase oxygenase activase chloroplastic isoform x2	Nbv6.1trP62635	48 kDa	< 0.00010	15	50	13	29	106	113				-1.66879
S adenosylmethionine synthase	NbS00014416g0001.1	44 kDa	0.0018	5	2	3	5	9	18				-1.67807
elongation factor 1-gamma 2-like isoform x2	Nbv6.1trA109201 (+3)	48 kDa	0.0073	2			2	0	11				-1.70044
plasma membrane atpase 4	Nbv6.1trA225680	105 kDa	0.0073			2	11	2					-1.70044
atp synthase cf1 beta subunit	Nbv6.1trP838	54 kDa	< 0.00010	30	15	33	131	66	58				-1.70895
60s ribosomal protein l4-1-like	Nbv6.1trA4355 (+1)	48 kDa	< 0.00010	12	1	5	28	10	21				-1.71272
chlorophyll a-b binding protein chloroplastic-like	Nbv6.1trP26197	28 kDa	0.57	6	1	2	10		0				-1.73697
chlorophyll a-b binding protein chloroplastic	Nbv6.1trP36022	26 kDa	0.43	2		1	5						-1.73697
V type proton ATPase catalytic subunit A	NbS00033958g0004.1	68 kDa	0.011	2	2	2	10	6	4				-1.73697
glutamate-1-semialdehyde - chloroplastic-like	Nbv6.1trA158445	51 kDa	0.011	3	1	2	9	4	7				-1.73697
30S ribosomal protein S11	NbS00028999g0008.1 (+2)	16 kDa	0.0021	2		2	8	5	7				-1.73697
phosphoglycerate chloroplastic	Nbv6.1trP71373	50 kDa	0.00015	0	1	5	7	12	11				-1.73697
ATP synthase gamma chain chloroplastic	NbS00012584g0001.1 (+1)	41 kDa	< 0.00010	9		4	29	21	16				-1.75899
ribulose bisphosphate carboxylase oxygenase activase chloroplastic isoform x2	Nbv6.1trP59374	49 kDa	< 0.00010	15	48	11	29	111	111				-1.76209
chloroplast stem-loop binding protein of 41 kda chloroplastic	Nbv6.1trA105704 (+1)	38 kDa	0.00011		2		8	6	7				-1.80735
glyceraldehyde-3-phosphate dehydrogenase chloroplastic	Nbv6.1trP32927	43 kDa	< 0.00010	15	9	21	54	34	71				-1.82103
glyceraldehyde-3-phosphate dehydrogenase chloroplastic	Nbv6.1trP36647	48 kDa	< 0.00010	12	11	14	42	36	54				-1.83494
ribulose bisphosphate carboxylase oxygenase activase chloroplastic isoform x1	Nbv6.1trA1564	49 kDa	< 0.00010	11	44	13	25	120	104				-1.87254
protochlorophyllide chloroplastic	Nbv6.1trA117310	43 kDa	0.0059	1			2	3	6				-1.87447
chloroplastic	Nbv6.1trA222741 (+1)	80 kDa	0.00026	2	6	2	15	4	18				-1.88753
plasma membrane atpase 3	Nbv6.1trP19861	105 kDa	0.00015			3	20	3					-1.9386
50s ribosomal protein chloroplastic	Nbv6.1trP19574	30 kDa	0.4	1	1		4	0					-2
dnaj homolog mitochondrial-like	Nbv6.1trA100973 (+2)	48 kDa	0.0016	2			0	7	9				-2
rubredoxin family protein	Nbv6.1trA39357 (+1)	27 kDa	0.0019	1		0	10	1	2				-2.11548
3-oxoacyl-	Nbv6.1trA44643 (+1)	47 kDa	0.018	1		0	3	6					-2.16993
fructose-bisphosphate aldolase chloroplastic-like	Nbv6.1trA1421 (+1)	43 kDa	< 0.00010	4	2	8	17	15	36				-2.28011
atpase subunit 1	Nbv6.1trA272788	55 kDa	< 0.00010	5	2	2	23	9	16				-2.41504
low-temperature-induced cysteine proteinase-like	Nbv6.1trA201272 (+1)	52 kDa	0.00019	1			3	5	9				-2.5025
chlorophyll a-b binding protein chloroplastic	Nbv6.1trP74534	30 kDa	0.096	7	1	2	20						-2.58496
14-3-3 protein	Nbv6.1trP51988	29 kDa	0.0034	1			5	0	7				-2.58496
heat shock cognate protein 80-like	Nbv6.1trP30193	80 kDa	< 0.00010	4	6	4	19	34	35				-2.65208
oxygen-evolving enhancer protein 3- chloroplastic-like	Nbv6.1trP47478	24 kDa	0.0019		1	0	3		10				-2.70044
protein tic chloroplastic	Nbv6.1trA106272	46 kDa	< 0.00010	3	2		27	12	12				-2.76553
atp-dependent clp protease atp-binding subunit clpa homolog chloroplastic	Nbv6.1trA193151	102 kDa	< 0.00010	2	9	2	11	40	41				-2.82312
atp-dependent zinc metalloprotease ftsh chloroplastic	Nbv6.1trP71357	74 kDa	0.048	2		1	11	0					-2.87447
glyceraldehyde-3-phosphate cytosolic	Nbv6.1trA1217	37 kDa	< 0.00010	4	1	3	15	23	24				-2.9542
chaperonin cpn60- mitochondrial	Nbv6.1trA104657 (+1)	61 kDa	< 0.00010	1			5	9	10				-3
Mitochondrial ADP/ATP carrier proteins	NbS00020014g0003.1 (+3)	45 kDa	< 0.00010	1			15		4				-3.24793
photosystem ii protein d1	Nbv6.1trP59901	39 kDa	0.044	2	1	1	13						-3.2854
glyceraldehyde-3-phosphate cytosolic	Nbv6.1trA134724	37 kDa	< 0.00010	4	1	2	20	27	25				-3.36257
heat shock cognate protein 80-like	Nbv6.1trA108466 (+1)	80 kDa	< 0.00010	2	3	2	17	29	34				-3.51457
Tubulin alpha 3 chain	NbS00001594g0015.1 (+4)	62 kDa	< 0.00010	0	3	1	33	24	28				-3.82443
protein tic chloroplastic	Nbv6.1trP48508	55 kDa	< 0.00010	1		1	26	13	10				-4.02975
thioredoxin family protein isoform 2	Nbv6.1trA119227 (+1)	37 kDa	0.042	0			2	2	1			-10.7027
autophagy-related protein 8f	Nbv6.1trA171306 (+1)	12 kDa	0.08				1	0	3			-10.9658
Zeaxanthin epoxidase chloroplastic	NbS00022591g0010.1 (+2)	68 kDa	0.08				0	3	1			-10.9658
T complex protein 1 subunit zeta	NbS00022873g0004.1	35 kDa	0.08					1	3			-10.9658
Holliday junction ATP dependent DNA helicase ruvB	NbS00025982g0019.1 (+1)	49 kDa	0.023				2	1	3			-10.9658
isocitrate dehydrogenase	Nbv6.1trA120635 (+7)	47 kDa	0.023				2	2	2			-10.9658
pectin methylesterase 3	NbS00011496g0007.1	122 kDa	0.023				2	1	3			-10.9658
Aldehyde dehydrogenase family 2 member B4 mitochondrial	NbS00015130g0010.1 (+1)	56 kDa	0.023				1	1	4			-10.9658
Cysteine synthase	NbS00058299g0004.1 (+1)	34 kDa	0.012				1	2	4			-11.1882
Chaperone protein dnaJ	NbS00023951g0006.1 (+1)	53 kDa	0.012	0			2	2	3			-11.1882
Aldehyde dehydrogenase expressed	NbS00047628g0009.1 (+1)	53 kDa	0.012				2	1	4			-11.1882
40s ribosomal protein s4-like	Nbv6.1trA239153	28 kDa	0.042	0			4		1			-11.2877
26S protease regulatory subunit 6B	NbS00011168g0004.1 (+3)	92 kDa	0.042	0			1	4	0			-11.2877
mannose-1-phosphate guanylyltransferase 1	Nbv6.1trP714	40 kDa	0.042	0			0	2	3			-11.2877
Coatomer subunit delta	NbS00029684g0021.1 (+10)	58 kDa	0.042				0	3	2			-11.2877
40S ribosomal protein S3a	NbS00002954g0013.1 (+12)	28 kDa	0.042				3		2			-11.2877
atp-citrate synthase beta chain protein 2	Nbv6.1trP13524	66 kDa	0.042			0	4		1			-11.2877
GTP binding nuclear protein Ran A1	NbS00000157g0012.1	23 kDa	0.042				0	1	4			-11.2877
secoisolariciresinol dehydrogenase-like	Nbv6.1trA174442 (+4)	29 kDa	0.042	0				3	2			-11.2877
dolichyl-diphosphooligosaccharide--protein glycosyltransferase 48 kda subunit	Nbv6.1trA103949 (+12)	49 kDa	0.042				3		2			-11.2877
histidine--trna ligase	Nbv6.1trA146494 (+1)	94 kDa	0.0064				3	3	2			-11.3808
abc transporter f family member 1	Nbv6.1trA1499 (+1)	67 kDa	0.0064				2	2	4			-11.3808
26S proteasome non ATPase regulatory subunit 7	NbS00045688g0010.1 (+5)	41 kDa	0.0064				1	1	6			-11.3808
clathrin light chain 1-like	Nbv6.1trA37714 (+2)	35 kDa	0.0064				2	2	4			-11.3808
argininosuccinate chloroplastic	Nbv6.1trA111126 (+1)	46 kDa	0.023	0			0	2	4			-11.5507
magnesium protoporphyrin ix chloroplastic	Nbv6.1trA12863	35 kDa	0.023				4		2			-11.5507
activator of 90 kda heat shock protein atpase homolog	Nbv6.1trA9214 (+2)	39 kDa	0.023					2	4			-11.5507
probable mitochondrial chaperone bcs1-b	Nbv6.1trP1387	57 kDa	0.023				4		2			-11.5507
glutamate--trna chloroplastic mitochondrial	Nbv6.1trP20199	68 kDa	0.023					5	1			-11.5507
probable uncharacterized protein LOC104213436	Nbv6.1trA135949 (+1)	59 kDa	0.023				4	0	2			-11.5507
protein eceriferum 26-like	Nbv6.1trP16860	48 kDa	0.023				3		3			-11.5507
40S ribosomal protein S3 3	NbS00035854g0012.1 (+7)	29 kDa	0.023				4	2				-11.5507
elongation factor 1-beta 2-like	Nbv6.1trA138976 (+2)	24 kDa	0.023					1	5			-11.5507
26S proteasome regulatory subunit	NbS00040618g0005.1 (+4)	38 kDa	0.023					2	4			-11.5507
T complex protein 1 subunit alpha	NbS00048356g0005.1 (+1)	71 kDa	0.023					2	4			-11.5507
mitochondrial dicarboxylate tricarboxylate transporter dtc-like	Nbv6.1trA55636	32 kDa	0.0034				6	1	2			-11.5507
mitochondrial	Nbv6.1trA53562	44 kDa	0.0018				2	2	6			-11.7027
26s protease regulatory subunit 6b homolog	Nbv6.1trA116345 (+3)	46 kDa	0.0018	0			4	5	1			-11.7027
utp:alpha-d-glucose-1-phosphate uridylyltransferase	Nbv6.1trA119495 (+6)	52 kDa	0.0018				1	3	6			-11.7027
protein transport protein sec31a-like	Nbv6.1trA55195 (+6)	122 kDa	0.0018				3	5	2			-11.7027
Alpha humulene/E beta caryophyllene synthase	NbS00023487g0001.1	41 kDa	0.012				2	0	5			-11.7731
retrotransposon unclassified	Nbv6.1trA6110	87 kDa	0.012				5		2			-11.7731
magnesium-chelatase subunit chloroplastic	Nbv6.1trA1069	46 kDa	0.012					2	5			-11.7731
14-3-3 protein	Nbv6.1trP28238	29 kDa	0.012				3		4			-11.7731
probable 26s proteasome non-atpase regulatory subunit 3	Nbv6.1trA102647 (+7)	55 kDa	0.00096			0	1	4	6			-11.8403
D 3 phosphoglycerate dehydrogenase chloroplastic	NbS00034661g0001.1 (+11)	70 kDa	0.00096				1	6	4			-11.8403
ribosomal protein s3	Nbv6.1trP75120	42 kDa	0.0064				6	2				-11.9658
Succinate dehydrogenase flavoprotein subunit	NbS00025300g0001.1 (+2)	67 kDa	0.0064			0	5	3				-11.9658
protein translocase subunit SecA chloroplastic	NbS00034682g0007.1 (+1)	115 kDa	0.0064					5	3			-11.9658
2 isopropylmalate synthase 1	NbS00001586g0015.1 (+4)	64 kDa	0.00051	0			5	4	3			-11.9658
NbS00028220g0110.1	NbS00028220g0110.1 (+1)	65 kDa	0.00051				6	4	2			-11.9658
atp synthase delta chloroplastic	Nbv6.1trA190522	17 kDa	0.00051	0			8	2	2			-11.9658
protease do-like 14 isoform x1	Nbv6.1trP3475	46 kDa	0.00027				5	3	5			-12.0813
Isocitrate dehydrogenase	NbS00017142g0001.1 (+3)	41 kDa	0.00027				4	3	6			-12.0813
rieske domain-containing protein isoform 1	Nbv6.1trA6164 (+1)	31 kDa	0.0034	0	0	0	7	0	2			-12.1357
plastid movement impaired1	Nbv6.1trP1351	98 kDa	0.00014		0		2	8	4			-12.1882
cell division protein homolog chloroplastic-like	Nbv6.1trA219990	43 kDa	0.00014				4	7	3			-12.1882
14 3 3 protein A	NbS00056344g0007.1 (+5)	29 kDa	0.00014	0			3	3	8			-12.1882
dnaj protein homolog	Nbv6.1trA225107 (+4)	47 kDa	0.00014				5	8	1			-12.1882
26s proteasome non-atpase regulatory subunit 11 homolog	Nbv6.1trA77056 (+1)	47 kDa	0.0018		0		0	6	4			-12.2877
26s proteasome non-atpase regulatory subunit 2 homolog a-like	Nbv6.1trA147837 (+1)	98 kDa	0.0018				1	9				-12.2877
dnaj protein homolog	Nbv6.1trA120742 (+3)	47 kDa	< 0.00010				7	7	1			-12.2877
26s protease regulatory subunit s10b homolog b	Nbv6.1trA143986	45 kDa	< 0.00010	0	0		5	8	4			-12.4683
26s proteasome non-atpase regulatory subunit 2 homolog a-like	Nbv6.1trP21501	103 kDa	< 0.00010				2	7	8			-12.4683
mitochondrial carnitine acylcarnitine carrier-like protein	Nbv6.1trP67840	35 kDa	0.00051			0	10	2				-12.5507
26s protease regulatory subunit 8 homolog a	Nbv6.1trA103869 (+3)	47 kDa	0.00051	0	0		6	6	0			-12.5507
cysteine desulfurase mitochondrial	Nbv6.1trA11488	51 kDa	< 0.00010	0			8	5	5			-12.5507
3-oxoacyl-	Nbv6.1trP48824	50 kDa	< 0.00010			0	10	4	5			-12.6287
heat shock protein 90-1-like	Nbv6.1trA107842 (+2)	91 kDa	0.00014	0	0		0	5	9			-12.7731
chaperonin	NbS00010973g0003.1 (+1)	64 kDa	< 0.00010	0		0	3	9	9			-12.7731
26S proteasome non ATPase regulatory subunit 1	NbS00029577g0007.1 (+1)	105 kDa	< 0.00010	0			4	8	12			-12.9658
Alanine aminotransferase 2	NbS00026410g0007.1	50 kDa	< 0.00010			0		2	16			-13.1357
ru large subunit-binding protein subunit chloroplastic	Nbv6.1trA129997	64 kDa	< 0.00010				4	11	12			-13.1357
autophagy-related protein 8c	Nbv6.1trP23043 (+1)	14 kDa	< 0.00010				17	2	10			-13.2388
autophagy-related protein 8c-like isoform x2	Nbv6.1trP73307	14 kDa	< 0.00010				14		7			-13.3581
Fructose bisphosphate aldolase	NbS00045171g0004.1 (+1)	41 kDa	< 0.00010					8	22			-13.8727
glyceraldehyde-3-phosphate dehydrogenase chloroplastic	Nbv6.1trP4132	48 kDa	< 0.00010				33	28	50			-15.1752
actin 1	Nbv6.1trP34228	42 kDa	< 0.00010				56	52				-15.7207
