## Supplementary material for "Plant pathogens convergently evolved to counteract redundant nodes of an NLR immune receptor network": Table S5_TOL1-sequences-v2.xlsx

### Sheet: TOL seqs
Name	Accession number*	Original domesticated nucleotide sequence - BPI1, BSA1 removed	Amino acid sequence
NbTOL9a	Nbv6.1trP4361	ATGGTCAATTCAATGGTGGAAAGAGCGACGAGCGACATGCTCATAGGTCCTGATTGGGCTATGAATATCGAGATCTGCGATATTTGCAATCACGATCCCGCGCAAGCCAAAGATGTGGTGAAAGGAATAAAAAGGCGTCTTGGCAGTAAGAATCCCAAAGTCCAACTCCTCGCGCTGACACTGTTGGAAACAATTGTGAAGAATTGTGGGGATATTGTCCATATGCATGTTGCTGAGAAAGATCTCCTTCATGAGATGGTGAAAATTGTAAAAAAGAAGCAACCCGACTTACATGTCAAGGAAAAAGTATTAATTTTGATAGACACATGGCAAGAAGCATTTGGAGGACCTAGGGCAAGATACCCACAATTTTATGGAGCATACCAGGAGTTGCTGCGC…	MVNSMVERATSDMLIGPDWAMNIEICDICNHDPAQAKDVVKGIKRRLGSKNPKVQLLALTLLETIVKNCGDIVHMHVAEKDLLHEMVKIVKKKQPDLHVKEKVLILIDTWQEAFGGPRARYPQFYGAYQELLRIGAVFPQRSERSAPVFTPPQTHPLASYPQNLRNPESGQEAAESSAEAEYPTLSLTEIQNARGIMDVLAEMLSALDPENKEGLKQEVIVDLVEQCRTYKQRVVHLVNSTTDESLLCQGLALNDELQRVLAKHEAIAAGTSVKVEKPKSDSAQPLVNVDAPLIDTGDSRQSDQGSTSSTSLGTQLLLPAPPSASSPSTTANVGPKIDLLSGDDFSLPTAADALALVPVGGEPQPADPVSQQNALALVDMFSPPSNSQSPYSAGQAHPS…
NbTOL9asyn	Nbv6.1trP4361syn 499-801	ATGGTCAATTCAATGGTGGAAAGAGCGACGAGCGACATGCTCATAGGTCCTGATTGGGCTATGAATATCGAGATCTGCGATATTTGCAATCACGATCCCGCGCAAGCCAAAGATGTGGTGAAAGGAATAAAAAGGCGTCTTGGCAGTAAGAATCCCAAAGTCCAACTCCTCGCGCTGACACTGTTGGAAACAATTGTGAAGAATTGTGGGGATATTGTCCATATGCATGTTGCTGAGAAAGATCTCCTTCATGAGATGGTGAAAATTGTAAAAAAGAAGCAACCCGACTTACATGTCAAGGAAAAAGTATTAATTTTGATAGACACATGGCAAGAAGCATTTGGAGGACCTAGGGCAAGATACCCACAATTTTATGGAGCATACCAGGAGTTGCTGCGC…	MVNSMVERATSDMLIGPDWAMNIEICDICNHDPAQAKDVVKGIKRRLGSKNPKVQLLALTLLETIVKNCGDIVHMHVAEKDLLHEMVKIVKKKQPDLHVKEKVLILIDTWQEAFGGPRARYPQFYGAYQELLRIGAVFPQRSERSAPVFTPPQTHPLASYPQNLRNPESGQEAAESSAEAEYPTLSLTEIQNARGIMDVLAEMLSALDPENKEGLKQEVIVDLVEQCRTYKQRVVHLVNSTTDESLLCQGLALNDELQRVLAKHEAIAAGTSVKVEKPKSDSAQPLVNVDAPLIDTGDSRQSDQGSTSSTSLGTQLLLPAPPSASSPSTTANVGPKIDLLSGDDFSLPTAADALALVPVGGEPQPADPVSQQNALALVDMFSPPSNSQSPYSAGQAHPS…
NbTOL9b	Nbv6.1trP9166	ATGGTGAATTTTTTGGTGGAACGAGCGACGAGCGATATGCTTATTGGGCCTGATTGGGCCATGAATGTCGAGATCTGCGATATATGCAATCGTGATCCCGGGCAAGCCAAAGATGTTGTGAAAGGAATAAAAAAACGcCTTCGCAGTAAGAAACCAAAAGTCCAGCTACTCGCCCTGACACTATTGGAAGCAATTGTGAAGAATTGTGGGGATATTGTGCATATGCATGTTGCTGAGAAAGGTCTaCTTCACCAGATGGTGAAAATTGTAAAGAAGAAGCCCGACTTTCACGTCAGGGAAAAGATATTAATTTTGGTAGACACTTGGCAAGAAGCTTTTGGAGGACCAAGGGGGAGATATCCACAATATTACGGATCCTACCAGGAGTTGTTGCGCATT…	MVNFLVERATSDMLIGPDWAMNVEICDICNRDPGQAKDVVKGIKKRLRSKKPKVQLLALTLLEAIVKNCGDIVHMHVAEKGLLHQMVKIVKKKPDFHVREKILILVDTWQEAFGGPRGRYPQYYGSYQELLRIGAVFPQRSERSAPVFTPTQTHPLSCGPQNLQKPDSRQDTAESSADAEYPTLSLTEIQNARGIMDVLTEMLNALGPENKEELRQEVIVDLVEQCRTYKQRLVHLVNSTTDESLLCQGLSLNDDLQRVLAKHEAIASGTSIKGESSKPEAARSLVDVDAPLIDTGISNQSDQGSTPIVSLGTQLLLPAPTSANGPSATPAKVDPKMDLLSGDFGSPTSENALALVPVGEPQPASPSQQNALAILDMFSQPSTTPSAYSVGQANSSSPQ…
NbTOL3	Nbv6.1trA40123	ATGGCTAATAATGCAGCAGCTTGTGCAGAAAGGGCAACAAGTGATATGCTGATTGGTCCAGACTGGGCTATAAACATTGAGCTTTGTGATATTATCAACATGAATCCTGGACAAGCAAAGGATGCTCTTAAGATTATCAAGAAACGTTTAGGGAGTAAAAATCCGAAAATACAGCTCCTTACCCTATTTGTTCTTGAGACtCTGAGCAAAAATTGTGGAGAGAATGTGTTTCAGCAAATTGTGGAGCGGGACATTTTAAAGGACATGGTCAAAATTGTGAAGAAGAAGCCTGATTTAAATGTGAGGGAGAAGATTTTGATTTTAATAGATTCATGGCAAGAAGCTTTGGGAGGGCCAGGGGGAAGATTTCCCCAGTATTATGCTGCATATAATGAGCTG…	MANNAAACAERATSDMLIGPDWAINIELCDIINMNPGQAKDALKIIKKRLGSKNPKIQLLTLFVLETLSKNCGENVFQQIVERDILKDMVKIVKKKPDLNVREKILILIDSWQEALGGPGGRFPQYYAAYNELKAYGVEFPPREENSVPLFTPPQTQPIVHTPSAYEEAAVEASLESDPSGLSVSEIQTAEGLADVLTEMLGALDPKNPQAVKEEVIVDLVEQCRAYQKRVMILVNNTVDEDLLCKGLALNDDLQRVLRRHDDIANGTSAITVQPRETPVAPLMNVNHEDDESEDDFSHLARRSSKDPSQAQGRKTVDVKSEPMRITPTLAPPPSSRRPVSTDAGMVDYLSGERFESERSFGTAGSSPIAVSTNSNNVSSIPRSSPKPSSSAPPSDDLL…
NbTOL6	Nbv6.1trP73492	ATGCTTAGTCCTGATTGGAGGAAAAAAAGAATGATATCATCATTGGGTGCAGCTTCATCTTCATCATCTTCATCTTCATCTTCATCTTCATCAGCAGCAGTTCGTGTTGAAAAGGCAACTAGCGAGTTCTTGATTGGTCCTGATTGGACTATTAATATTGATATTTGTGATACCATCAATTCAAACCATTGGTTAGCAAAAGATGTTGTCAAAGCCGTGAAGAAGAGGTTGCAGCACAAGAACCCCAAAGTGCAGCTACTTTCTCTAACCCTTTTGGAGACAATGGTGAAGAACTGTGGCGATAATGTGCACTTTCAAATAGCTGAAAGAAGCATATTGCAAGACATGGTCAAAATTGTAAAGAAGAAaACAGATATGCATGTTAGAGATAAAGTACTA…	MLSPDWRKKRMISSLGAASSSSSSSSSSSSSAAVRVEKATSEFLIGPDWTINIDICDTINSNHWLAKDVVKAVKKRLQHKNPKVQLLSLTLLETMVKNCGDNVHFQIAERSILQDMVKIVKKKTDMHVRDKVLVLLDSWQEAFGGPGGKYPQYYWAYEELRRAGVEFPKHSFDTAPIFTPPVTHPAPRQPQPGYGMPSNSSTRLDEAMAAEMENLSLSSINSMKEVADLLADMLQAVTPGDRLAVQDEVIVDLVDQCRSNQKKLMQMLTTTGDEELLAQGLELNDNLQMVLAKHDAIASGSPLPTEVPNHSISAREMHDPSPKPAEVKPPTPAADAKPSAPFLAPTAGQIDEEEDEEDDFAQLARRHSKTSPTVQTSEGMVSANNSNSTGESLDPVTSN…
NbTOL9c	Nbv6.1trA64113	ATGGTGAATTTTTTGGTGGAACGAGCGACGAGCGATATGCTTATTGGGCCTGATTGGGCCATGAATGTCGAGATCTGCGATATATGCAATCGTGATCCCGGGCAAGCCAAAGATGTTGTGAAAGGAATAAAAAAACGTCTaCGCAGTAAGAAACCAAAAGTCCAGCTACTCGCCCTGACACTATTGGAAGCAATTGTGAAGAATTGTGGGGATATTGTGCATATGCATGTTGCTGAGAAAGGTCTaCTTCACCAGATGGTGAAAATTGTAAAGAAGAAGCCCGACTTTCACGTCAGGGAAAAGATATTAATTTTGGTAGACACTTGGCAAGAAGCTTTTGGAGGACCAAGGGGGAGATATCCACAATATTACGGATCCTACCAGGAGTTGTTGCGCATT…	MVNFLVERATSDMLIGPDWAMNVEICDICNRDPGQAKDVVKGIKKRLRSKKPKVQLLALTLLEAIVKNCGDIVHMHVAEKGLLHQMVKIVKKKPDFHVREKILILVDTWQEAFGGPRGRYPQYYGSYQELLRIGAVFPQRSERSAPVFTPTQTHPLSCGPQNLQKPDSRQDTAESSADAEYPTLSLTEIQNARGIMDVLTEMLNALGPENKEELRQEVIVDLVEQCRTYKQRLVHLVNSTTDESLLCQGLSLNDDLQRVLAKHEAIASGTSIKGESSKPEAARSLVDVDAPLIDTGTSNQSDQGSTSIASLGTQLLLPAPTSVTPAKADPKMDLLSGDFGSPTAENALALVPVGEPQPASPSQQNALAILDMFSQPSTNPSTYSVGQANLSSPQFQQQQ…
*https://benthgenome.qut.edu.au
