## Supplementary material for "Plant pathogens convergently evolved to counteract redundant nodes of an NLR immune receptor network": Table S6_List of primers used for Phytophthora infestans effector cloning .xlsx

### Sheet: Sheet1
Primer name	Sequence (5' -> 3')	Usage
PITG-00582_T30-4 _F	AAGAAGACAACTCAAATGGGAGCAGTGGACGCTTTGAAGTCTGA	Golden Gate L0 module
PITG-00582_T30-4 _R	AAGAAGACAACTCGAAGCTCAAGCGTCAAGCTTCTCAAGCAACT	Golden Gate L0 module
PITG-02860_17777 _F	AAGAAGACAACTCAAATGACTAAGTTGTCTGAGTTGTTCAGGTT	Golden Gate L0 module
PITG-02860_17777 _R	AAGAAGACAACTCGAAGCTCAAGGTCCCCTGAAAGCCTGAGGGT	Golden Gate L0 module
PITG-02860_T30-4 _F	AAGAAGACAACTCAAATGACTAAGTTGTCTGAGTTGTTCAGGTT	Golden Gate L0 module
PITG-02860_T30-4 _R	AAGAAGACAACTCGAAGCTCAAGGTCCCCTGAAAGCCTGAGGGT	Golden Gate L0 module
PITG-04085_T30-4 _F	AAGAAGACAACTCAAATGGTGGAGGCTCAGGAGGTGATCCAGTC	Golden Gate L0 module
PITG-04085_T30-4 _R	AAGAAGACAACTCGAAGCTCAAGACTTAGTCATCTTCTTCTTAG	Golden Gate L0 module
PITG-04089_T30-4 _F	AAGAAGACAACTCAAATGGTGAGGGTGACTGCTCAGTCTACTAA	Golden Gate L0 module
PITG-04089_T30-4 _R	AAGAAGACAACTCGAAGCTCACTTAGCAGGCTTCTTGATCACCT	Golden Gate L0 module
PITG-04266_T30-4 _F	AAGAAGACAACTCAAATGATCTCTGAGTCTAAGACTTACGAGGC	Golden Gate L0 module
PITG-04266_T30-4 _R	AAGAAGACAACTCGAAGCTCAGTCAGAGATCCTGTCGATCCATC	Golden Gate L0 module
PITG-04266_17777 _F	AAGAAGACAACTCAAATGATCTCTGAGTCTAAGACTTACGAGGC	Golden Gate L0 module
PITG-04266_17777 _R	AAGAAGACAACTCGAAGCTCAGTCAGAGATCCTGTCGATCCATC	Golden Gate L0 module
PITG-04269_17777 _F	AAGAAGACAACTCAAATGGCTTATCCTGGTAGGTACGGTGACTT	Golden Gate L0 module
PITG-04269_17777 _R	AAGAAGACAACTCGAAGCTCAAGTTGGTGTTGCAAGGTTCTTTC	Golden Gate L0 module
PITG-04276_T30-4 _F	AAGAAGACAACTCAAATGTTTAGGACTGCTTTGACAGCTCAGAA	Golden Gate L0 module
PITG-04276_T30-4 _R	AAGAAGACAACTCGAAGCTCATGATCCTCTAGTAGCGTGTGAGA	Golden Gate L0 module
PITG-04314_T30-4 _F	AAGAAGACAACTCAAATGGACTTGTTGGGATTGTTCGCTAAGTC	Golden Gate L0 module
PITG-04314_T30-4 _R	AAGAAGACAACTCGAAGCTCAAGAATTAGTCTTGTAGATCCTAG	Golden Gate L0 module
PITG-06087_T30-4 _F	AAGAAGACAACTCAAATGTCTATCGCTGCTATCTTGGCTGAGGC	Golden Gate L0 module
PITG-06087_T30-4 _R	AAGAAGACAACTCGAAGCTCAAGGAGTAGCCAACCTCTTCTTCT	Golden Gate L0 module
PITG-06099_T30-4 _F	AAGAAGACAACTCAAATGTTCTCTTTGATCCAGACTTCTAACCA	Golden Gate L0 module
PITG-06099_T30-4 _R	AAGAAGACAACTCGAAGCTCAGAAGTCCTCAGCCTTGCAGAACT	Golden Gate L0 module
PITG-06478_07434 _F	AAGAAGACAACTCAAATGGGAACTACTCCACTTTTGTCTAAGGT	Golden Gate L0 module
PITG-06478_07434 _R	AAGAAGACAACTCGAAGCTCATTGTGCCTTCATAGCTGCAGTAA	Golden Gate L0 module
PITG-06478_T30-4 _F	AAGAAGACAACTCAAATGGGAACTACTCCACTTTTGTCTAAGGT	Golden Gate L0 module
PITG-06478_T30-4 _R	AAGAAGACAACTCGAAGCTCATTGTGCCTTCATAGCTGCAGTAA	Golden Gate L0 module
PITG-07550_17777 _F	AAGAAGACAACTCAAATGAAGATCCAGACTTCTCTTATCGACGA	Golden Gate L0 module
PITG-07550_17777 _R	AAGAAGACAACTCGAAGCTCATCCAGATGGGTTCAAAGAGTGCC	Golden Gate L0 module
PITG-09160_T30-4 _F	AAGAAGACAACTCAAATGGTGAACGCTCAGAAGGAGGCTGCTGC	Golden Gate L0 module
PITG-09160_T30-4 _R	AAGAAGACAACTCGAAGCTCAAGCCTTGTTGTTCTGCTCCTTCT	Golden Gate L0 module
PITG-09216_T30-4 _F	AAGAAGACAACTCAAATGGCTGAGCACGCAGTGCCTGCTGTGCC	Golden Gate L0 module
PITG-09216_T30-4 _R	AAGAAGACAACTCGAAGCTCATGCTGATCCAGTTGTAGTAGTTG	Golden Gate L0 module
PITG-09218_T30-4 _F	AAGAAGACAACTCAAATGGCTGACGCTGCTCCTGTGCCTGTGAA	Golden Gate L0 module
PITG-09218_T30-4 _R	AAGAAGACAACTCGAAGCTCAAGCAGATCCAGTAGTAGTTGTAG	Golden Gate L0 module
PITG-09732_T30-4 _F	AAGAAGACAACTCAAATGGGTATCGGTGGAACTGCTATCTCTGA	Golden Gate L0 module
PITG-09732_T30-4 _R	AAGAAGACAACTCGAAGCTCAGTTACCAGGCTTCTGTGATTGGT	Golden Gate L0 module
PITG-10232_T30-4 _F	AAGAAGACAACTCAAATGGGATACTTGACTGTGTTGACTAACGC	Golden Gate L0 module
PITG-10232_T30-4 _R	AAGAAGACAACTCGAAGCTCAAGTAGTAGAAGCCACCCTCTGTC	Golden Gate L0 module
PITG-10540_T30-4 _F	AAGAAGACAACTCAAATGAGGATGGAAATCTTGACAAAGCAGCT	Golden Gate L0 module
PITG-10540_T30-4 _R	AAGAAGACAACTCGAAGCTCAAGCCAAATTCTTGTTCAAAGCCT	Golden Gate L0 module
PITG-10654_T30-4 _F	AAGAAGACAACTCAAATGGGAGGAGGATTGAACTCTGACAAGTT	Golden Gate L0 module
PITG-10654_T30-4 _R	AAGAAGACAACTCGAAGCTCAGATCCACTCCTCAGGGATCTTCT	Golden Gate L0 module
PITG-12057_17777 _F	AAGAAGACAACTCAAATGTACTGGTTGGACAACAAGAAAGCTCC	Golden Gate L0 module
PITG-12057_17777 _R	AAGAAGACAACTCGAAGCTCAATTTTTCTTGTACAAAGACAAAG	Golden Gate L0 module
PITG-12057_T30-4 _F	AAGAAGACAACTCAAATGTACTGGTTGGACAACAAGAAAGCTCC	Golden Gate L0 module
PITG-12057_T30-4 _R	AAGAAGACAACTCGAAGCTCAGTTCTTCTTGTACAAAGACAAAG	Golden Gate L0 module
PITG-12737_T30-4 _F	AAGAAGACAACTCAAATGGGATTGGTGCCTGAGAAGTTGACTAA	Golden Gate L0 module
PITG-12737_T30-4 _R	AAGAAGACAACTCGAAGCTCAGTGGAAGATCTTCCAGTACTCGT	Golden Gate L0 module
PITG-13044_3928A _F	AAGAAGACAACTCAAATGGCAGGATGGGCAGACTTGGCATCAAA	Golden Gate L0 module
PITG-13044_3928A _R	AAGAAGACAACTCGAAGCTCAAGTCACCATTGCGTTGATTCCGT	Golden Gate L0 module
PITG-13044_T30-4 _F	AAGAAGACAACTCAAATGGCAGGATGGGCAGACTTGGCATCAAA	Golden Gate L0 module
PITG-13044_T30-4 _R	AAGAAGACAACTCGAAGCTCAAGAAGTCACCATTGCAGAGATTC	Golden Gate L0 module
PITG-13048_T30-4 _F	AAGAAGACAACTCAAATGGCAGGATGGGCAGACTTGGCATCAAA	Golden Gate L0 module
PITG-13048_T30-4 _R	AAGAAGACAACTCGAAGCTCAAGAAGTCACCATTGCAGAGATTC	Golden Gate L0 module
PITG-13093_T30-4 _F	AAGAAGACAACTCAAATGACTTCTTTGGCTGCTGTGGAGAAGTT	Golden Gate L0 module
PITG-13093_T30-4 _R	AAGAAGACAACTCGAAGCTCAGTCCACAGTCTGAAGCTTAGACT	Golden Gate L0 module
PITG-14371_T30-4 _F	AAGAAGACAACTCAAATGGCTCCTAACTTCAACTTGGCTAACTT	Golden Gate L0 module
PITG-14371_T30-4 _R	AAGAAGACAACTCGAAGCTCAGTATCCAGTCAATCCCAAGTGCA	Golden Gate L0 module
PITG-14884_T30-4 _F	AAGAAGACAACTCAAATGGAGTCTAAATGGACAGCTGAGCAAGA	Golden Gate L0 module
PITG-14884_T30-4 _R	AAGAAGACAACTCGAAGCTCAGTACAATGGAGATCCTCCATTAG	Golden Gate L0 module
PITG-15039_17777 _F	AAGAAGACAACTCAAATGGGTCCATCTCCTGGAACATCAGCTAT	Golden Gate L0 module
PITG-15039_17777 _R	AAGAAGACAACTCGAAGCTCATCCTGACTTCTTTTCCTTCAACA	Golden Gate L0 module
PITG-15039_T30-4 _F	AAGAAGACAACTCAAATGGGTCCATCTCCTGGAACATCAGCTAT	Golden Gate L0 module
PITG-15039_T30-4 _R	AAGAAGACAACTCGAAGCTCATCCTGACTTCTTTTCCTTCAACA	Golden Gate L0 module
PITG-15110_T30-4 _F	AAGAAGACAACTCAAATGGTTGTGTCAATCCATGCTGGAATCGA	Golden Gate L0 module
PITG-15110_T30-4 _R	AAGAAGACAACTCGAAGCTCAAAGTCTCCTAGGTGAGTCGAATG	Golden Gate L0 module
PITG-15114_T30-4 _F	AAGAAGACAACTCAAATGGTGTTGAACGCTGCTATCGAGAAGCT	Golden Gate L0 module
PITG-15114_T30-4 _R	AAGAAGACAACTCGAAGCTCAAGATCTTCTAGGTCTGATAGCGT	Golden Gate L0 module
PITG-15123_07434 _F	AAGAAGACAACTCAAATGGTGTCTACACAGAACACTGAGAATGG	Golden Gate L0 module
PITG-15123_07434 _R	AAGAAGACAACTCGAAGCTCACCTCCTTGGGTTGATTGATGTGT	Golden Gate L0 module
PITG-15123_T30-4 _F	AAGAAGACAACTCAAATGGTGTCTACACAGAACACTGAGAATGG	Golden Gate L0 module
PITG-15123_T30-4 _R	AAGAAGACAACTCGAAGCTCACCTCCTTGGGTTGATTGATGTGT	Golden Gate L0 module
PITG-15125_07434 _F	AAGAAGACAACTCAAATGGTGTCTACACAGAACACTGAGAATGG	Golden Gate L0 module
PITG-15125_07434 _R	AAGAAGACAACTCGAAGCTCACCTCCTAGGGTTGATAGAAGTGT	Golden Gate L0 module
PITG-15125_T30-4 _F	AAGAAGACAACTCAAATGGTGTCTACACAGAACACTGAGAATGG	Golden Gate L0 module
PITG-15125_T30-4 _R	AAGAAGACAACTCGAAGCTCACCTCCTAGGGTTGATAGAAGTGT	Golden Gate L0 module
PITG-15127_07434 _F	AAGAAGACAACTCAAATGGTGTCTACTCAGAATACTGAGAACGG	Golden Gate L0 module
PITG-15127_07434 _R	AAGAAGACAACTCGAAGCTCACCTCCTTGGATTAATTGAAGTGT	Golden Gate L0 module
PITG-15127_T30-4 _F	AAGAAGACAACTCAAATGGTGTCTACTCAGAATACTGAGAACGG	Golden Gate L0 module
PITG-15127_T30-4 _R	AAGAAGACAACTCGAAGCTCACCTCCTTGGATTAATTGAAGTGT	Golden Gate L0 module
PITG-15278_17777 _F	AAGAAGACAACTCAAATGGGATTCCCATCAGGACCATCACTTGA	Golden Gate L0 module
PITG-15278_17777 _R	AAGAAGACAACTCGAAGCTCAAACCTTTGCAAATGCGTTTTCAA	Golden Gate L0 module
PITG-15278_T30-4 _F	AAGAAGACAACTCAAATGGGATTCCCATCAGGACCATCACTTGA	Golden Gate L0 module
PITG-15278_T30-4 _R	AAGAAGACAACTCGAAGCTCAAACCTTTGCAAATGCGTTTTCAA	Golden Gate L0 module
PITG-15753_T30-4 _F	AAGAAGACAACTCAAATGGCTGTGATCCCATCTGTGTTCAAGAA	Golden Gate L0 module
PITG-15753_T30-4 _R	AAGAAGACAACTCGAAGCTCACACAGCCACAGCGAAAGTGTTCA	Golden Gate L0 module
PITG-15930_T30-4 _F	AAGAAGACAACTCAAATGGAGATCTCATCTTTGATCAGGCAGGC	Golden Gate L0 module
PITG-15930_T30-4 _R	AAGAAGACAACTCGAAGCTCACTTCTGTGCCTCCTGCAACTTAA	Golden Gate L0 module
PITG-16275_T30-4 _F	AAGAAGACAACTCAAATGGGATTCAAGGAGGTGGCTGAGGAGGC	Golden Gate L0 module
PITG-16275_T30-4 _R	AAGAAGACAACTCGAAGCTCAGTCCAACTTTCCCATTGTTTTAA	Golden Gate L0 module
PITG-16294_T30-4 _F	AAGAAGACAACTCAAATGACTTCTACACAGAACTTGGGAAACTC	Golden Gate L0 module
PITG-16294_T30-4 _R	AAGAAGACAACTCGAAGCTCAAGCCCTGATTGGGTCAAGCTTTC	Golden Gate L0 module
PITG-16705_T30-4 _F	AAGAAGACAACTCAAATGGCTCCTTCAATCGTGGAAAATATTAA	Golden Gate L0 module
PITG-16705_T30-4 _R	AAGAAGACAACTCGAAGCTCAAGGAGTAGATGATGCCACTGCCA	Golden Gate L0 module
PITG-17063_T30-4 _F	AAGAAGACAACTCAAATGAAGGGAGTGTCTCAGAAGTTGACTAA	Golden Gate L0 module
PITG-17063_T30-4 _R	AAGAAGACAACTCGAAGCTCACTTAGCCAAGTGAGATCTTCCAG	Golden Gate L0 module
PITG-17316_T30-4 _F	AAGAAGACAACTCAAATGGTTTTTTCTGTGGTGAAGGCACTTAA	Golden Gate L0 module
PITG-17316_T30-4 _R	AAGAAGACAACTCGAAGCTCATTTTCCAGAAAGCCTTTGCTCAA	Golden Gate L0 module
PITG-17309_T30-4 _F	AAGAAGACAACTCAAATGGTTTTTTCTGTGGTGAAGGCACTTAA	Golden Gate L0 module
PITG-17309_T30-4 _R	AAGAAGACAACTCGAAGCTCATTTTCCAGAAAGCCTTTGCTCAA	Golden Gate L0 module
PITG-18683_T30-4 _F	AAGAAGACAACTCAAATGGTGGAGGCTCAGGAGGTGATCCAGTC	Golden Gate L0 module
PITG-18683_T30-4 _R	AAGAAGACAACTCGAAGCTCAAGACTTAGTCATCTTCTTCTTAG	Golden Gate L0 module
PITG-20300_T30-4 _F	AAGAAGACAACTCAAATGATCGAGGCTCAGGAGGTGATCCAGTC	Golden Gate L0 module
PITG-20300_T30-4 _R	AAGAAGACAACTCGAAGCTCAAGACTTAGTCATCTTAGCCTTAG	Golden Gate L0 module
PITG-20301_T30-4 _F	AAGAAGACAACTCAAATGGTGGAGGCTCAGGAGGTGATCCAGTC	Golden Gate L0 module
PITG-20301_T30-4 _R	AAGAAGACAACTCGAAGCTCAAGACTTAGTCATCTTAGCCTTAG	Golden Gate L0 module
PITG-20922_T30-4 _F	AAGAAGACAACTCAAATGGCTTTGCACAAGAGGTTGATGGCAGC	Golden Gate L0 module
PITG-20922_T30-4 _R	AAGAAGACAACTCGAAGCTCACTGCCTAGTAGCGTAAAAGAATG	Golden Gate L0 module
PITG-21362_T30-4 _F	AAGAAGACAACTCAAATGAGGATGGAGATTTTGACTAAGCAACT	Golden Gate L0 module
PITG-21362_T30-4 _R	AAGAAGACAACTCGAAGCTCAGATCAACAATGTCAAAGCGTCAT	Golden Gate L0 module
PITG-21388_T30-4 _F	AAGAAGACAACTCAAATGGCTTTCTCTATCTCTAAGTCTGCTGA	Golden Gate L0 module
PITG-21388_T30-4 _R	AAGAAGACAACTCGAAGCTCAAGAAGGACCCACGTTCTTGTCGT	Golden Gate L0 module
PITG-22547_T30-4 _F	AAGAAGACAACTCAAATGACTTCTACTCAGAACTTGGGAAACTC	Golden Gate L0 module
PITG-22547_T30-4 _R	AAGAAGACAACTCGAAGCTCACCAGTCGTCAGCGTACTTAGCAG	Golden Gate L0 module
PITG-22804_T30-4 _F	AAGAAGACAACTCAAATGTCTGTGGGTTTGAGGTTCTCTGCTAT	Golden Gate L0 module
PITG-22804_T30-4 _R	AAGAAGACAACTCGAAGCTCACACAGCAAGGTCAGCGTGGTTGT	Golden Gate L0 module
PITG-22870_T30-4 _F	AAGAAGACAACTCAAATGGGATTCTCTTTGAAGGACACTTTGAA	Golden Gate L0 module
PITG-22870_T30-4 _R	AAGAAGACAACTCGAAGCTCAAGACCTCTTGTCTCCCTTGATCT	Golden Gate L0 module
PITG-22922_T30-4 _F	AAGAAGACAACTCAAATGGCAGGAAACGGTGCAGTGTTGGAGAA	Golden Gate L0 module
PITG-22922_T30-4 _R	AAGAAGACAACTCGAAGCTCAGTGTGTGTGCTGCAAGTACCTCT	Golden Gate L0 module
PITG-23226_T30-4 _F	AAGAAGACAACTCAAATGACTGCTTTGAGGGCTATGGACTACTT	Golden Gate L0 module
PITG-23226_T30-4 _R	AAGAAGACAACTCGAAGCTCAGTCCCTGCATCCCACTCCCACAG	Golden Gate L0 module
PITG-07558_T30-4_F	AAGAAGACAACTCAAATGAAGCACGTGAAGGTTAGATGGTGGTT	Golden Gate L0 module
PITG-07558_T30-4_R	AAGAAGACAACTCGAAGCTCAAGAAGTCTTTGCCTCCTTGAAAA	Golden Gate L0 module
GG_16705_F	AATTGGTCTCTAATGGCTCCTTCAATCGTGGAAAATATTAAGGCTTTG	AVRcap1b::6xHA
GG_16705ns_R	AATTGGTCTCTCGAACCAGGAGTAGATGATGCCACTGCCAACAAC	AVRcap1b::6xHA
