## Supplementary material for "Plant pathogens convergently evolved to counteract redundant nodes of an NLR immune receptor network": Table S7_NRC2-3-4-sequence.xlsx

### Sheet: Sheet1
Protein name	Vector backbone	Nucleotide sequence	Amino acid sequence	Accession number*
NRC2asyn	pICH41155	ATGGCTAATGTGGCTGTTGAGTTCCTGGTTCAAAATCTCATGCAATTGCTAAGAGATAACGCTGAACTAATCGTTGGAGTCAAAGACTCCGCAGAAAGTCTACTACAGGACTTGAACGACTTTAATGCGTTCTTGAAACAGACCGCTAAATCGAGAACTGAAAATGACGTGCATAAGGAGCTAGTTAAAAAGATCAAAACTGTCGTGAATAGTGCGGAGGACGCTATCGACAAATTCGTTATCGAAGCAAAATTGCATAAAGATAAGGGCGTGGGGCGCTTCGTGGACGTCAAACACTACAAGCGCGTTTACGACGTGGCTGGGGAAATTAAGACCATTCGCGACAAGGTCAAGGAGATCAGACTCAACAACGCATTGGATTTGCAGGCTTTACAGGAC…	MANVAVEFLVQNLMQLLRDNAELIVGVKDSAESLLQDLNDFNAFLKQTAKSRTENDVHKELVKKIKTVVNSAEDAIDKFVIEAKLHKDKGVGRFVDVKHYKRVYDVAGEIKTIRDKVKEIRLNNALDLQALQDEDQSAKGVQERKPPVVEEDDVVGFEEEADKVINRLLGGSSGLEVVPVVGMPGLGKTTLANKIYKHPDIGYQFFTRIWVYVSQSYRRRELFLNIISKFTRNTKQYHDMCEEDLADEIEDFLGKGGKYLIVLDDVWSPDAWERIRIAFPNNNKSNRILLTTRDSKVAKQCKQCIGIPHDLKFLTEDESWILLEKKVFHKDKCPPELELSGKSIAKKCNGLPLAIVVIAGALIGKGKTSREWKQVDESVGEHLINKDQPENCNKLVQLS…	ALQ52761
NRC3WT	pICH41155	ATGGCAGATGTAGCAGCAGATGTAGCAGTAAAATTCCTAGTAGAAAACTTGATGCAATTATTAATCGACAACGCTGACTTGATTATTGGTATAAAGGGTGAAGTTGAAAATTTACTACAAGATCTGAATGATTTCAATGCTTTTCTCAAACAAGCAGCTAAATCAAGGAGAGACAATGAAGTCTTGAAATCACTAGTAAAGAAGATAAGGAAAGTGGTAAATGATGCTGAAGATTCAATTGATAAGTTTGTGATTGAAGCTAAAAGACATGACGATAAAAATAAATTTGCTCAGTGGTTTCATCTTACTCATGTTGCTAGAGCAAAAGGGGTTGCTGATGAGATTAAAACTATAAGGGAAAGGGTGAAGGAAATTCGCCAAAATGATGCTTATGGACTT…	MADVAADVAVKFLVENLMQLLIDNADLIIGIKGEVENLLQDLNDFNAFLKQAAKSRRDNEVLKSLVKKIRKVVNDAEDSIDKFVIEAKRHDDKNKFAQWFHLTHVARAKGVADEIKTIRERVKEIRQNDAYGLQAITSYDNFNQGAQERKVPVVEEDDVVGFDDEAKTVIDRLIGGSDYVVPVVGMPGLGKTTLAYKIFKDSTVEYEFFNRIWVYVSQSFNRREIFLNIISKFTRNTKQYHDTPEEELANEIKELLGKGGKYLVVLDDVWTREAWDRIKIAFPNNNKRNRVLMTTRQNNVAKSCNDKPHDLKFLTENESWELLEKRVFHKEKCPFELELPGKSIAKKCRGLPLAIVVIAGALIGKGKTTREWELVADSVGEHLINRDPENCKKLVQMSY…	QER78240
NRC4WT	pICH41155	ATGGCAGATGCAGTAGTGAATTTTCTGGTGGAGAATCTGTTGCAGCTATTAACTGATAACGTAAAGCTGATCGGAAGTGCAAAGGGAGAGTTAGAGAATCTGCTGAAAGAAGTTCAACACCTAAAAGGCTTCTTAGATGACGCAGCTAAGCTGCCAAGCGACAGCGAACAGTGGAAAGTGTTGGTGGAGGAGATACAAAAAACGGTACATACCGCAGAGGATGCTGTTGATAAGTTTGTGGTTCAGGCGAAGCTGCACAAAGAGAAAAATAAAATGGCAAGAATTTTGGATGTGGGTCATCTGGCTACAGTCAGGAATCTTGCAGCTGAGGTCAAAGGAATTCATGACCAAGTCAAGGAACTTCGCCTAAACAATCAAGCTCTTCAAGCACGCCCAACT…	MADAVVNFLVENLLQLLTDNVKLIGSAKGELENLLKEVQHLKGFLDDAAKLPSDSEQWKVLVEEIQKTVHTAEDAVDKFVVQAKLHKEKNKMARILDVGHLATVRNLAAEVKGIHDQVKELRLNNQALQARPTLELPKKGSSETTQQGPALEDDEVVGFDEEANKVINRLVKESKDLDIIPVVGMPGLGKTTLARKIYKDPKLSYEFFGVHWVYVGQSYKIKDVFLNILKFFTRRTEDYQHEDVDALAKVIAGFINKGGRCLICLDDVWETKVIDYVKTIFPENEKGHRVMMTTRNKVLATYANSDPHDLKFLTPKESFELLVKRVFGKKPCPKDLVGHGESIAGKCGGVPLAVVVIAGALRGRPNTSDWIRVERNVVQHLYTNSEESCLKFVEMSYDH…	QER78241
*NCBI (National Center for Biotechnology Information)
