## Supplementary material for "Plant pathogens convergently evolved to counteract redundant nodes of an NLR immune receptor network": Table S8_List of primers used for NRC2, NRC3, NRC4, SW5b cloning .xlsx

### Sheet: Sheet1
List of primers used for NRC2, NRC3, NRC4, SW5b cloning
Primer name	Sequence (5' - 3')	Usage in this study
NRC2_H480R_F	/5’-Phos/ GACATGTTGCACGAGTTTTGCAGACAA	NRC2 autoactive mutant
NRC2_H480R_R	/5’-Phos/ ACGAAGACGACATGTTTTGATTTGACC	NRC2 autoactive mutant
NRC3_D480V_F	/5’-Phos/ATGTTGCATGAGTTCTGCAGACATGAA	NRC3 autoactive mutant
NRC3_D480V_R	/5’-Phos/AACATGAACACGACATGTTTTGATTTG	NRC3 autoactive mutant
SW5b_D857V_GG_F	/5’-Phos/ AATTGGTCTCATGTTGTTGTGCATCACTTTTGCTTGGAAA	SW5b autoactive mutant
SW5b_D857V_GG_R	/5’-Phos/ AATTGGTCTCCAACATGAACCTGACAGTATTTGACTCTACC	SW5b autoactive mutant
NRC3-NB-GG-F	AATTGGTCTCTAATGcctgtagttgaggaagatgacgtggta	NRC3 NBARC domain truncation
NRC3-CCNB-GG-R	AATTGGTCTCTAAGCTTActccatcatagcttcatgtctgcagaa	NRC3 NBARC domain truncation
NbNRC2_K188R_F	/5-Phos/ACGACACTGGCAAATAAGATTTACAAG	NRC2 p-loop mutant
NbNRC2_K188R_R	/5-Phos/TCTGCCGAGTCCAGGCATTCCAACAAC	NRC2 p-loop mutant
NbNRC3_K191R_F	/5-Phos/ACAACTTTGGCATATAAGATTTTCAAG	NRC3 p-loop mutant
NbNRC3_K191R_R	/5-Phos/TCTTCCAAGACCAGGCATACCAACGAC	NRC3 p-loop mutant
NRC2-CCNB-GG-F	AATTGGTCTCTAATGGCTAATGTGGCTGTTGAGTTCCTGGTTCA	NRC2::4xMyc
NRC2_GGns_R2	ATTGGTCTCTCGAATAGAGATCGGGAGGGAATATAGAgagcttgaac	NRC2::4xMyc
NRC3-CCNB-GG-F	AATTGGTCTCTAATGGCAGATGTAGCAGCAGATGTAGCAGT	NRC3::4xMyc
NRC3-GGns-R	AATTGGTCTCTCGAACCCAATCCGAGATCTGGAGGAAATA	NRC3::4xMyc
