## Supplementary material for "Plant pathogens convergently evolved to counteract redundant nodes of an NLR immune receptor network": Table S9_List of NLR and corresponding AVR used in the cell death assays.xlsx

### Sheet: Sheet1
Protein name	Tag	Vector backbone	Density (OD600)	Experiment	Reference
Pto	C-terminal GFP	pTFS40	0.6	Cell death assay	de Vries et al 2006; Rathjen et al 1999
AVRPto	C-terminal Flag	pTFS40	0.6	Cell death assay	de Vries et al 2006; Rathjen et al 1999
Rpi-blb2	N-terminal GFP	pK7WFF2	0.2	Cell death assay	Bozkurt et al 2011
AVRblb2	N-terminal Flag	pGWB12	0.1	Cell death assay	Bozkurt et al 2011; Oh et al 2009
SW5bD859V	Untagged	pICH86977	0.2	Cell death assay	This study
Gpa2	Untagged	pBIN	0.5	Cell death assay	Sacco et al 2009
RBP1	Untagged	pBIN	0.5	Cell death assay	Sacco et al 2009
R8	Untagged	pBINPLUS	0.1	Cell death assay	Vossen et al 2016
AVR8	Untagged	pK7WG2	0.05	Cell death assay	Vossen et al 2016
R1	Untagged	pK7WG2	0.2	Cell death assay	Wu et al 2017; Ballvora et al 2002
AVR1	N-terminal GFP	pK7WGF2	0.1	Cell death assay	Wu et al 2017; Du et al 2015
Rx	C-terminal HA	pBI	0.1	Cell death assay	Lu et al 2003; Tameling and Baulcombe 2007
CP	C-terminal csBP	pBIN61	0.05	Cell death assay	Tameling and Baucombe 2007
BS2	C-terminal Flag	pMDI	0.2	Cell death assay	Tai et al 1999
AvrBS2	C-terminal HA	pMDI	0.2	Cell death assay	Tai et al 1999
Rpi-vnt1	Untagged	pGRAB	0.1	Cell death assay	Foster et al 2009; Pel et al 2009
AVRvnt1	Untagged	pK7WG2	0.05	Cell death assay	Pel et al 2009
NRC2H480R	Untagged	pICH86977	0.2	Cell death assay	This study
NRC3D480V	Untagged	pICH86988	0.2	Cell death assay	This study
NRC4D478V	Untagged	pICH86988	0.2	Cell death assay	Adachi et al. 2019
SlMEK2DD-Asp-Asp	N-terminal 2xHA	pER8	0.25	TOL1 overexpression	Ichimura et al. 2016
NbNRC3D480V	Untagged	pICH86988	0.4	TOL1 overexpression, NbTOL1 silencing Fig X	This study
NbNRC4D478V	Untagged	pICH86988	0.4	TOL1 overexpression, NbTOL1 silencing Fig X	Adachi et al. 2019
NbNRC3D480V	Untagged	pICH86988	0.1-0.25-0.5	NbTOL1 silencing Fig Y	This study
NbNRC4D478V	Untagged	pICH86988	0.1-0.25-0.5	NbTOL1 silencing Fig Y	This study
RNAi::GUS	Untagged	pRNAi-GG	0.5	NbTOL1 silencing Figs X and Y	This study
RNAi::NbTOL9a	Untagged	pRNAi-GG	0.5	NbTOL1 silencing Figs X and Y	This study
AVRcap1b	C-terminal 6xHA	pICH47742	0.1	NbTOL1 silencing	This study
NbTOL9a	C-terminal 6xHA	pICH47732	0.2	TOL1 overexpression	This study
NbTOL9a	C-terminal 6xHA	pICH47732	0.2	CoIP	This study
NbTOL9asyn	C-terminal 6xHA	pICH47732	0.2	NbTOL1 silenciing	This study
