## Supplementary material for "Plant pathogens convergently evolved to counteract redundant nodes of an NLR immune receptor network": Table S11_List of primers used for cloning NRC2, NRC3 and NRC4 CC or NB-ARC domain truncations for Yeast two-hybrid .xlsx

### Sheet: Sheet1
Primer name	Sequence (5' - 3')	Usage in this study
AVRcap1b-pGBK17-F	CCATGGAGGCCGAATTCATGGCTCCTTCAATCGTGGAAAATATT	pGBK17::AVRcap1b
AVRcap1b-pGBK17-R	TGCAGGTCGACGGATCCTTAAGGAGTAGATGATGCCACTGC	pGBK17::AVRcap1b
SPRYSEC15-pGBK17-F	CCATGGAGGCCGAATTCATGTCGCCAAAAGCAAACGCCAAACTC	pGBK17::SPRYSEC15
SPRYSEC15-pGBK17-R	TGCAGGTCGACGGATCCCTAAATGCCTTCGGCAATGTTGAA	pGBK17::SPRYSEC15
NbNRC2-CC-pGADT7-F	GGAGGCCAGTGAATTCATGGCTAATGTGGCTGTTGAGTTC	NRC2 CC domain: pGADT7::NRC21-146
NbNRC2-CC-pGADT7-R	CGAGCTCGATGGATCCCTAAGGCTTTCTCTCCTGCACTCCCTTAGCA	NRC2 CC domain: pGADT7::NRC21-146
NbNRC3-CC-pGADT7-F	GGAGGCCAGTGAATTCATGGCAGATGTAGCAGCAGATGTA	NRC3 CC domain: pGADT7::NRC31-142
NbNRC3-CC-pGADT7-R	CGAGCTCGATGGATCCTTAGACCTTCCTCTCCTGAGCACCTTGGTTG	NRC3 CC domain: pGADT7::NRC31-142
NbNRC4-CC-pGADT7-F	GGAGGCCAGTGAATTCATGGCAGATGCAGTAGTGAATTTT	NRC4 CC domain: pGADT7::NRC41-139
NbNRC4-CC-pGADT7-R	CGAGCTCGATGGATCCCTAACCCTGCTGAGTTGTTTCCGAGGAACCCTT	NRC4 CC domain: pGADT7::NRC41-139
NbNRC2-NB-ARC-pGADT7-F	GGAGGCCAGTGAATTCATGCCGGTGGTAGAGGAAGATGATGTGGTTGGA	NRC2 NB-ARC domain: pGADT7::NRC2147-485
NbNRC2-NB-ARC-pGADT7-R	CGAGCTCGATGGATCCCTATTCCTTCATAGCCTCTTGTCTGCAAAAC	NRC2 NB-ARC domain: pGADT7::NRC2147-485
NbNRC3-NB-ARC-pGADT7-F	GGAGGCCAGTGAATTCATGCCTGTAGTTGAGGAAGATGACGTGGTAG	NRC3 NB-ARC domain: pGADT7::NRC3152-484
NbNRC3-NB-ARC-pGADT7-R	CGAGCTCGATGGATCCTTACTCCATCATAGCTTCATGTCTGCAGAA	NRC3 NB-ARC domain: pGADT7::NRC3152-484
NbNRC4-NB-ARC-pGADT7-F	GGAGGCCAGTGAATTCATGCCTGCATTGGAGGATGATGAAGTTGTCG	NRC4 NB-ARC domain: pGADT7::NRC4149-481
NbNRC4-NB-ARC-pGADT7-R	CGAGCTCGATGGATCCTTAGTTACTAGCCTCCTTTTTGCAGAACTGATG	NRC4 NB-ARC domain: pGADT7::NRC4149-481
