## Supplementary material for "Plant pathogens convergently evolved to counteract redundant nodes of an NLR immune receptor network": Table S12_Primers used to generate NbTOL Golden Gate modules.xlsx

### Sheet: Sheet1
Primer name	Sequence (5' - 3')	Usage
Tom1-NbTOL9a-GG-F	AATTGGTCTCTAATGGTCAATTCAATGGTGGAAAGA	NbTOL9a::6HA
Tom1-NbTOL9a-ns-GG-R	AATTGGTCTCTCGAACCCATGCTCCCAGCTCTGCCAGTAGTAGTT	NbTOL9a::6HA
Tom1-NbTOL9b-GG-F	AATTGGTCTCTAATGGTGAATTTTTTGGTGGAACGA	NbTOL9b::6HA
Tom1-NbTOL9b-ns-GG-R	AATTGGTCTCTCGAACCCGTGCTACCAGCTCTGCCTGGGGCAGC	NbTOL9b::6HA
Tom1-NbTOL3-GG-F	AATTGGTCTCTAATGGCTAATAATGCAGCAGCTTGT	NbTOL3::6HA
Tom1-NbTOL3-ns-GG-R	AATTGGTCTCTCGAACCAAATGATCTATTGGATTGATTTGACGATG	NbTOL3::6HA
Tom1-NbTOL6-GG-F	AATTGGTCTCTAATGCTTAGTCCTGATTGGAGGAAA	NbTOL6::6HA
Tom1-NbTOL6-ns-GG-R	AATTGGTCTCTCGAACCTTTTCGTCCACCAACCATACTTTGGCTG	NbTOL6::6HA
Tom1-NbTOL9c-GG-F	AATTGGTCTCTAATGGTGAATTTTTTGGTGGAACGA	NbTOL9c::6HA
Tom1-NbTOL9c-ns-GG-R	AATTGGTCTCTCGAACCCGTGCTACCAGCTCTGCCGGGGGCATTGG	NbTOL9c::6HA
