## Supplementary material for "Plant pathogens convergently evolved to counteract redundant nodes of an NLR immune receptor network": Table S13_List of final OD600 used in CoIP experiments-with chimera info removed.xlsx

### Sheet: Sheet1
Construct name	Vector backbone	Density (OD600)	Reference	Usage
GFP::PexRD54	pK7WGF2	0.2	Dagdas et al. 2016	CoIP and IP-MS
GFP::AVRcap1b	pICH86977	0.2	This study	CoIP and IP-MS
AVRcap1b::6HA	pICH47742	0.2	This study	CoIP
NbTOL1::6HA	pICH47732	0.2	This study	CoIP
NbTOL2::6HA	pICH47732	0.2	This study	CoIP
NbTOL3::6HA	pICH47732	0.2	This study	CoIP
NbTOL4::6HA	pICH47732	0.2	This study	CoIP
NbTOL5::6HA	pICH47732	0.2	This study	CoIP
4HA::SPRYSEC15	pBINPLUS	0.2		CoIP
4HA::SPRYSEC9	pBINPLUS	0.2		CoIP
NRC2::myc	pICH86988	0.2	This study	CoIP
NRC3::myc	pICH86988	0.2	This study	CoIP
NRC4::myc	pICH86988	0.2	This study	CoIP
NbNRC2K188R::myc	pICH86988	0.2	This study	CoIP
NbNRC3K191R::myc	pICH86988	0.2	This study	CoIP
NbNRC4K190R::myc	pICH86988	0.2	Wu et al. 2017	CoIP
