## Supplementary material for "Plant pathogens convergently evolved to counteract redundant nodes of an NLR immune receptor network": Table S15_Primers used for heterologous protein expression and purification of SS15 and NRC3 NB-ARC domain.xlsx

### Sheet: Sheet1
Primer name	Primer sequence (5' - 3')	Usage in this study
SPRYSEC15_pOPINS3C_fwd	AAGTTCTGTTTCAGGGCCCGTCGCCAAAAGCAAACGCCAAAC	pOPINS3C::SPRYSEC15
SPRYSEC15_pOPINS3C_rev	ATGGTCTAGAAAGCTTTACTAAATGCCTTCGGCAATGTTG	pOPINS3C::SPRYSEC15
NRC3-NB_fwd	AAGTTCTGTTTCAGGGCCCGGTAGTTGAGGAAGACGACGTGG	pOPINS3C::NRC3 NB-ARC153 - 507
NRC3-NB_rev	ATGGTCTAGAAAGCTTTAAGAATGTTCTTGCCCTCGTTTG	pOPINS3C::NRC3 NB-ARC153 - 507
NRC2-NB_fwd (148-508)	AAGTTCTGTTTCAGGGCCCGGTGGTAGAGGAAGATGATGTGG	pOPINM::NRC2 NB-ARC148 - 508
NRC2-NB_rev (148-508)	ATGGTCTAGAAAGCTTTAATATTGCTCAGCACCTAGTTTT	pOPINM::NRC2 NB-ARC148 - 508
NRC2-NB_fwd (148-496)	AAGTTCTGTTTCAGGGCCCGGTGGTAGAGGAAGATGATGTGG	pOPINM::NRC2 NB-ARC148 - 496
NRC2-NB_rev (148-496)	ATGGTCTAGAAAGCTTTAATTTTCTTCCTTCATAGCTTC	pOPINM::NRC2 NB-ARC148 - 496
NRC4-NB_fwd (150-491)	AAGTTCTGTTTCAGGGCCCGGCATTGGAGGATGATGAAGTT	pOPINS3C::NRC4 NB-ARC150 - 491
NRC4-NB_rev (150-491)	ATGGTCTAGAAAGCTTTATTTGTTACTAGCCTCCTTTTTG	pOPINS3C::NRC4 NB-ARC150 - 491
